# A convergent malignant phenotype in B-cell acute lymphoblastic leukemia involving the splicing factor SRRM1

**DOI:** 10.1101/2021.12.13.472370

**Authors:** Adria Closa, Marina Reixachs-Solé, Antonio C. Fuentes-Fayos, Katharina E. Hayer, Juan Luis Melero, Fabienne R. S. Adriaanse, Romy S. Bos, Manuel Torres-Diz, Stephen Hunger, Kathryn G. Roberts, Charles Mullighan, Ronald W. Stam, Andrei Thomas-Tikhonenko, Justo P. Castaño, Raúl M. Luque, Eduardo Eyras

## Abstract

A significant proportion of infant B-cell acute lymphoblastic leukemia (B-ALL) patients remains with a dismal prognosis due to yet undetermined mechanisms. We performed a comprehensive multicohort analysis of gene expression, gene fusions, and RNA splicing alterations to uncover molecular signatures potentially linked to the observed poor outcome. We identified 87 fusions with significant allele frequency across patients and shared functional impacts, suggesting common mechanisms across fusions. We further identified a gene expression signature that predicts high risk independently of the gene fusion background and includes the upregulation of the splicing factor *SRRM1*. Experiments in B-ALL cell lines provided further evidence for the role of SRRM1 on cell survival, proliferation, and invasion. Supplementary analysis revealed that SRRM1 potentially modulates splicing events associated with poor outcomes through protein-protein interactions with other splicing factors. Our findings reveal a potential convergent mechanism of aberrant RNA processing that sustains a malignant phenotype independently of the underlying gene fusion, and that could potentially complement current clinical strategies in infant B-ALL.
