## Supplementary Data files for "A convergent malignant phenotype in B-cell acute lymphoblastic leukemia involving the splicing factor SRRM1": data_file_1.xlsx

### Sheet: df_info_clinical_fusions_luekem
Sample_ID	Patient_ID	Project	Type	Tissue	Blasts	DX_RL	Gender	Age	Fusions	Cell.of.Origin	First.Event	Event.Free.Survival.Time.in.Days	Vital.Status	Overall.Survival.Time.in.Days
C5RR0ACXX_3_22	MA9_01	PMJCI	ALL	Blood	93	DX	F	3	KMT2A-MLLT3	B Cell ALL	NA	NA	NA	NA
C5RR0ACXX_4_21	MA4_25	PMJCI	ALL	BM	100	DX	M	3.1	KMT2A-AFF1	B Cell ALL	NA	NA	NA	NA
C5RR0ACXX_5_14	MLLwt_05	PMJCI	ALL	BM	98	DX	M	3.3	None	B Cell ALL	NA	NA	NA	NA
C5RR0ACXX_6_18	MLLwt_08	PMJCI	ALL	Blood	94	DX	M	8.5	None	B Cell ALL	NA	NA	NA	NA
C5RR0ACXX_7_23	MA9_02	PMJCI	ALL	Blood	98	DX	F	2.6	KMT2A-MLLT3	B Cell ALL	NA	NA	NA	NA
C5RRKACXX_6_27	MA9_04	PMJCI	ALL	BM	90	DX	F	11.4	KMT2A-MLLT3	B Cell ALL	NA	NA	NA	NA
C5RRKACXX_7_4	MA4_03	PMJCI	ALL	Blood	96	DX	M	5	KMT2A-AFF1	B Cell ALL	NA	NA	NA	NA
C5RRKACXX_8_13	MLLwt_04	PMJCI	ALL	Blood	93	DX	M	11.7	None	B Cell ALL	NA	NA	NA	NA
C5RT7ACXX_2_2	MA4_01	PMJCI	ALL	Blood	90	DX	M	6	KMT2A-AFF1	B Cell ALL	NA	NA	NA	NA
C5RT7ACXX_3_7	MA4_02	PMJCI	ALL	BM	92	DX	M	12	KMT2A-AFF1	B Cell ALL	NA	NA	NA	NA
C5RT7ACXX_4_5	MA4_04	PMJCI	ALL	Blood	99	DX	M	7	KMT2A-AFF1	B Cell ALL	NA	NA	NA	NA
C5RT7ACXX_5_6	MA4_05	PMJCI	ALL	Blood	93	DX	F	4.5	KMT2A-AFF1	B Cell ALL	NA	NA	NA	NA
C5RT7ACXX_6_9	MA9_05	PMJCI	ALL	Blood	90	DX	F	0.4	KMT2A-MLLT3	B Cell ALL	NA	NA	NA	NA
C5RT7ACXX_7_12	MLLwt_03	PMJCI	ALL	Blood	98	DX	F	0.4	None	B Cell ALL	NA	NA	NA	NA
C5RT7ACXX_8_15	MLLwt_06	PMJCI	ALL	BM	97	DX	F	9	None	B Cell ALL	NA	NA	NA	NA
C5RT7ACXX_8_16	MLLwt_07	PMJCI	ALL	Blood	99	DX	F	7.4	None	B Cell ALL	NA	NA	NA	NA
C5RT7ACXX_8_19	MLLwt_09	PMJCI	ALL	BM	98	DX	M	11.7	None	B Cell ALL	NA	NA	NA	NA
C5RT7ACXX_8_20	MLLwt_10	PMJCI	ALL	Blood	95	DX	M	4.2	None	B Cell ALL	NA	NA	NA	NA
C5TMRACXX_1_25	MA9_03	PMJCI	ALL	Blood	90	DX	F	11.2	KMT2A-MLLT3	B Cell ALL	NA	NA	NA	NA
C5TMRACXX_2_11	MLLwt_02	PMJCI	ALL	BM	90	DX	M	11.3	None	B Cell ALL	NA	NA	NA	NA
C6GVLANXX_1_12	MA4_21	PMJCI	ALL	BM	98	DX	F	6	KMT2A-AFF1	B Cell ALL	NA	NA	NA	NA
C6GVLANXX_1_14	MA4_22	PMJCI	ALL	BM	98	DX	M	8	KMT2A-AFF1	B Cell ALL	NA	NA	NA	NA
C6GVLANXX_1_16	MA4_23	PMJCI	ALL	BM	87	DX	M	7.5	KMT2A-AFF1	B Cell ALL	NA	NA	NA	NA
C6GVLANXX_2_19	MA4_24	PMJCI	ALL	BM	NA	DX	M	0.8	KMT2A-AFF1	B Cell ALL	NA	NA	NA	NA
C6GVLANXX_3_22	MA4_11	PMJCI	ALL	BM	98	DX	F	10.1	KMT2A-AFF1	B Cell ALL	NA	NA	NA	NA
C6GVLANXX_3_23	MA4_12	PMJCI	ALL	BM	94	DX	M	8.8	KMT2A-AFF1	B Cell ALL	NA	NA	NA	NA
C6GVLANXX_4_25	MA4_13	PMJCI	ALL	Blood	97	DX	M	3.6	KMT2A-AFF1	B Cell ALL	NA	NA	NA	NA
C6GVLANXX_4_27	MA4_14	PMJCI	ALL	BM	96	DX	F	0.1	KMT2A-AFF1	B Cell ALL	NA	NA	NA	NA
C6GVLANXX_5_1	MA4_15	PMJCI	ALL	Blood	92	DX	F	4.2	KMT2A-AFF1	B Cell ALL	NA	NA	NA	NA
C6GVLANXX_5_3	MA4_17	PMJCI	ALL	Blood	94	DX	M	5.6	KMT2A-AFF1	B Cell ALL	NA	NA	NA	NA
C6GVLANXX_6_2	MA4_16	PMJCI	ALL	BM	92	DX	F	6.5	KMT2A-AFF1	B Cell ALL	NA	NA	NA	NA
C6GVLANXX_7_10	MA4_20	PMJCI	ALL	BM	100	DX	M	4.2	KMT2A-AFF1	B Cell ALL	NA	NA	NA	NA
C6GVLANXX_7_5	MA4_27	PMJCI	ALL	BM	92	DX	M	6.4	KMT2A-AFF1	B Cell ALL	NA	NA	NA	NA
C6GVLANXX_8_10	MLLwt_01	PMJCI	ALL	BM	93	DX	F	11.3	None	B Cell ALL	NA	NA	NA	NA
C6H19ANXX_1_15	MA4_26	PMJCI	ALL	Blood	96	DX	M	7.2	KMT2A-AFF1	B Cell ALL	NA	NA	NA	NA
C6H19ANXX_1_16	MA4_06	PMJCI	ALL	BM	90	DX	F	6.4	KMT2A-AFF1	B Cell ALL	NA	NA	NA	NA
C6H19ANXX_2_18	MA4_07	PMJCI	ALL	Blood	92	DX	F	3.1	KMT2A-AFF1	B Cell ALL	NA	NA	NA	NA
C6H19ANXX_2_19	MA4_08	PMJCI	ALL	BM	97	DX	M	2.5	KMT2A-AFF1	B Cell ALL	NA	NA	NA	NA
C6H19ANXX_3_20	MA4_09	PMJCI	ALL	Blood	90	DX	F	8.7	KMT2A-AFF1	B Cell ALL	NA	NA	NA	NA
C6H19ANXX_3_21	MA4_10	PMJCI	ALL	Blood	94	DX	F	10.3	KMT2A-AFF1	B Cell ALL	NA	NA	NA	NA
C6H19ANXX_7_7	MA4_18	PMJCI	ALL	BM	99	DX	F	6.3	KMT2A-AFF1	B Cell ALL	NA	NA	NA	NA
C6H19ANXX_7_9	MA4_19	PMJCI	ALL	BM	88	DX	M	2.5	KMT2A-AFF1	B Cell ALL	NA	NA	NA	NA
EGAR00001270148	SJINF015	SJH	ALL	Blood	79	DX	F	7	KMT2A-MLLT3	B Cell ALL	NA	NA	NA	NA
EGAR00001270150	SJINF053	SJH	ALL	BM	98	DX	M	5	KMT2A-MLLT3	B Cell ALL	NA	NA	NA	NA
EGAR00001270152	SJINF059	SJH	ALL	Blood	95	DX	F	2	KMT2A-MLLT1	B Cell ALL	NA	NA	NA	NA
EGAR00001270154	SJINF062	SJH	ALL	BM	96	DX	F	2	KMT2A-AFF1	B Cell ALL	NA	NA	NA	NA
EGAR00001270156	SJINF063	SJH	ALL	Blood	97	DX	M	5	KMT2A-AFF1	B Cell ALL	NA	NA	NA	NA
EGAR00001270158	SJINF064	SJH	ALL	BM	95	DX	F	7	KMT2A-AFF1	B Cell ALL	NA	NA	NA	NA
EGAR00001270160	SJINF001	SJH	ALL	BM	93	DX	F	2	KMT2A-AFF1	B Cell ALL	NA	NA	NA	NA
EGAR00001270164	SJINF005	SJH	ALL	BM	96	DX	F	12	KMT2A-MLLT1	B Cell ALL	NA	NA	NA	NA
EGAR00001270166	SJINF008	SJH	ALL	BM	99	DX	M	4	KMT2A-MLLT1	B Cell ALL	NA	NA	NA	NA
EGAR00001270168	SJMLL006	SJH	ALL	Blood	94	DX	M	143	KMT2A-AFF1	B Cell ALL	NA	NA	NA	NA
EGAR00001270172	SJMLL016	SJH	ALL	Blood	96	DX	F	207	KMT2A-MLLT3	B Cell ALL	NA	NA	NA	NA
EGAR00001270176	SJINF010	SJH	ALL	BM	95	DX	M	0.43	KMT2A-MLLT1	B Cell ALL	NA	NA	NA	NA
EGAR00001270178	SJMLL013	SJH	ALL	BM	89	DX	F	161	KMT2A-MLLT3	B Cell ALL	NA	NA	NA	NA
EGAR00001270180	SJMLL018	SJH	ALL	BM	80	DX	F	133	KMT2A-MLLT3	B Cell ALL	NA	NA	NA	NA
EGAR00001270182	SJMLL020	SJH	ALL	BM	90	DX	M	106	KMT2A-MLLT1	B Cell ALL	NA	NA	NA	NA
EGAR00001270184	SJMLL021	SJH	ALL	BM	83	DX	M	131	KMT2A-AFDN	B Cell ALL	NA	NA	NA	NA
EGAR00001270188	SJINF011	SJH	ALL	Blood	92	DX	M	5	KMT2A-AFF1	B Cell ALL	NA	NA	NA	NA
EGAR00001270192	SJINF016	SJH	ALL	Blood	95	DX	F	1	KMT2A-MLLT1	B Cell ALL	NA	NA	NA	NA
EGAR00001270194	SJINF017	SJH	ALL	BM	90	DX	F	5	KMT2A-AFF1	B Cell ALL	NA	NA	NA	NA
EGAR00001270198	SJINF019	SJH	ALL	BM	89	DX	M	9	KMT2A-MLLT3	B Cell ALL	NA	NA	NA	NA
EGAR00001270208	SJINF066	SJH	ALL	BM	91	DX	M	11	KMT2A-USP2	B Cell ALL	NA	NA	NA	NA
EGAR00001270210	SJINF067	SJH	ALL	BM	98	DX	F	9	None	B Cell ALL	NA	NA	NA	NA
EGAR00001270214	SJMLL005	SJH	ALL	BM	99	DX	F	224	KMT2A-AFF1	B Cell ALL	NA	NA	NA	NA
EGAR00001270216	SJINF002	SJH	ALL	Blood	94	DX	M	7	KMT2A-AFF1	B Cell ALL	NA	NA	NA	NA
EGAR00001270218	SJINF021	SJH	ALL	BM	93	DX	M	10	KMT2A-MLLT3	B Cell ALL	NA	NA	NA	NA
EGAR00001270220	SJINF022	SJH	ALL	BM	100	DX	F	8	KMT2A-MLLT10	B Cell ALL	NA	NA	NA	NA
EGAR00001270222	SJINF049	SJH	ALL	BM	93	DX	M	3	None	B Cell ALL	NA	NA	NA	NA
EGAR00001270224	SJINF061	SJH	ALL	BM	88	DX	M	6	None	B Cell ALL	NA	NA	NA	NA
EGAR00001270226	SJINF068	SJH	ALL	Blood	98	DX	F	3	KMT2A-AFF1	B Cell ALL	NA	NA	NA	NA
EGAR00001270228	SJMLL002	SJH	ALL	BM	99	DX	M	185	KMT2A-MLLT1	B Cell ALL	NA	NA	NA	NA
EGAR00001270232	SJINF071	SJH	ALL	BM	95	DX	F	8.6	None	B Cell ALL	NA	NA	NA	NA
EGAR00001270234	SJINF074	SJH	ALL	BM	91	DX	M	10	None	B Cell ALL	NA	NA	NA	NA
EGAR00001270236	SJMLL008	SJH	ALL	BM	90	DX	F	92	KMT2A-AFDN	B Cell ALL	NA	NA	NA	NA
EGAR00001270240	SJMLL014	SJH	ALL	BM	96	DX	F	175	KMT2A-MLLT3	B Cell ALL	NA	NA	NA	NA
EGAR00001270244	SJINF055	SJH	ALL	BM	97	DX	F	4	KMT2A-AFF1	B Cell ALL	NA	NA	NA	NA
EGAR00001270248	SJINF069	SJH	ALL	BM	94	DX	F	4.1	KMT2A-AFF1	B Cell ALL	NA	NA	NA	NA
EGAR00001270250	SJINF070	SJH	ALL	BM	79	DX	M	9.1	None	B Cell ALL	NA	NA	NA	NA
EGAR00001270252	SJINF073	SJH	ALL	Blood	99	DX	M	2.1	KMT2A-MLLT3	B Cell ALL	NA	NA	NA	NA
EGAR00001270256	SJMLL009	SJH	ALL	BM	90	DX	M	220	KMT2A-AFF1	B Cell ALL	NA	NA	NA	NA
EGAR00001270258	SJMLL010	SJH	ALL	BM	100	DX	M	182	KMT2A-AFF1	B Cell ALL	NA	NA	NA	NA
EGAR00001270266	SJINF013	SJH	ALL	BM	96	DX	F	11	KMT2A-AFF1	B Cell ALL	NA	NA	NA	NA
EGAR00001270268	SJINF060	SJH	ALL	BM	97	DX	F	2	KMT2A-MLLT1	B Cell ALL	NA	NA	NA	NA
EGAR00001270270	SJINF075	SJH	ALL	BM	96	DX	F	2	KMT2A-AFF1	B Cell ALL	NA	NA	NA	NA
EGAR00001270272	SJMLL003	SJH	ALL	BM	95	DX	M	201	KMT2A-AFF1	B Cell ALL	NA	NA	NA	NA
EGAR00001434788_Case_001	LUND001	LUND	ALL	Blood	NA	DX	F	24	None	B Cell ALL	NA	NA	NA	NA
EGAR00001434789_Case_002	LUND002	LUND	ALL	BM	NA	DX	F	132	ETV6-RUNX1;RUNX1-ETV6	B Cell ALL	NA	NA	NA	NA
EGAR00001434790_Case_003	LUND003	LUND	ALL	BM	NA	DX	F	36	ETV6-RUNX1;PAX5-RNF38;RUNX1-ETV6	B Cell ALL	NA	NA	NA	NA
EGAR00001434791_Case_004	LUND004	LUND	ALL	BM	NA	DX	F	36	P2RY8-CRLF2	B Cell ALL	NA	NA	NA	NA
EGAR00001434792_Case_005	LUND005	LUND	ALL	Blood	NA	DX	M	24	None	B Cell ALL	NA	NA	NA	NA
EGAR00001434793_Case_006	LUND006	LUND	ALL	BM	NA	DX	M	12	ETV6-RUNX1;RUNX1-PTHLH;ETV6-CDKN1B	B Cell ALL	NA	NA	NA	NA
EGAR00001434794_Case_007	LUND007	LUND	ALL	BM	NA	DX	F	12	KMT2A-USP2	B Cell ALL	NA	NA	NA	NA
EGAR00001434795_Case_008	LUND008	LUND	ALL	Blood	NA	DX	M	48	P2RY8-CRLF2	B Cell ALL	NA	NA	NA	NA
EGAR00001434796_Case_009	LUND009	LUND	ALL	Blood	NA	DX	F	12	ESYT2-ATRN;IKZF1-TRPV2	B Cell ALL	NA	NA	NA	NA
EGAR00001434797_Case_010	LUND010	LUND	ALL	BM	NA	DX	M	24	KMT2A-MLLT3	B Cell ALL	NA	NA	NA	NA
EGAR00001434798_Case_011	LUND011	LUND	ALL	Blood	NA	DX	F	12	MGEA5-RNLS;PAX5-P2RY8;P2RY8-PAX5	B Cell ALL	NA	NA	NA	NA
EGAR00001434799_Case_012	LUND012	LUND	ALL	Blood	NA	DX	M	24	None	B Cell ALL	NA	NA	NA	NA
EGAR00001434800_Case_013	LUND013	LUND	ALL	Blood	NA	DX	M	48	ETV6-RUNX1;RUNX1-DDX47	B Cell ALL	NA	NA	NA	NA
EGAR00001434801_Case_014	LUND014	LUND	ALL	BM	NA	DX	F	24	None	B Cell ALL	NA	NA	NA	NA
EGAR00001434802_Case_015	LUND015	LUND	ALL	BM	NA	DX	F	36	None	B Cell ALL	NA	NA	NA	NA
EGAR00001434803_Case_016	LUND016	LUND	ALL	Blood	NA	DX	M	24	None	B Cell ALL	NA	NA	NA	NA
EGAR00001434804_Case_017	LUND017	LUND	ALL	BM	NA	DX	F	96	TCF3-PBX1	B Cell ALL	NA	NA	NA	NA
EGAR00001434805_Case_018	LUND018	LUND	ALL	BM	NA	DX	M	36	None	B Cell ALL	NA	NA	NA	NA
EGAR00001434806_Case_019	LUND019	LUND	ALL	Blood	NA	DX	F	72	None	B Cell ALL	NA	NA	NA	NA
EGAR00001434807_Case_020	LUND020	LUND	ALL	Blood	NA	DX	F	132	EP300-ZNF384	B Cell ALL	NA	NA	NA	NA
EGAR00001434808_Case_021	LUND021	LUND	ALL	BM	NA	DX	M	204	None	B Cell ALL	NA	NA	NA	NA
EGAR00001434809_Case_022	LUND022	LUND	ALL	BM	NA	DX	M	0	KMT2A-MLLT1	B Cell ALL	NA	NA	NA	NA
EGAR00001434810_Case_023	LUND023	LUND	ALL	BM	NA	DX	M	12	None	B Cell ALL	NA	NA	NA	NA
EGAR00001434811_Case_024	LUND024	LUND	ALL	BM	NA	DX	F	48	ETV6-RUNX1;RUNX1-ETV6	B Cell ALL	NA	NA	NA	NA
EGAR00001434812_Case_025	LUND025	LUND	ALL	Blood	NA	DX	M	60	FOXK2-CLIP2	B Cell ALL	NA	NA	NA	NA
EGAR00001434813_Case_026	LUND026	LUND	ALL	BM	NA	DX	F	48	None	B Cell ALL	NA	NA	NA	NA
EGAR00001434814_Case_027	LUND027	LUND	ALL	BM	NA	DX	F	180	None	B Cell ALL	NA	NA	NA	NA
EGAR00001434815_Case_028	LUND028	LUND	ALL	BM	NA	DX	M	36	None	B Cell ALL	NA	NA	NA	NA
EGAR00001434816_Case_029	LUND029	LUND	ALL	BM	NA	DX	M	36	None	B Cell ALL	NA	NA	NA	NA
EGAR00001434817_Case_030	LUND030	LUND	ALL	BM	NA	DX	F	36	ETV6-RUNX1;RUNX1-ETV6	B Cell ALL	NA	NA	NA	NA
EGAR00001434818_Case_031	LUND031	LUND	ALL	BM	NA	DX	M	72	None	B Cell ALL	NA	NA	NA	NA
EGAR00001434819_Case_032	LUND032	LUND	ALL	BM	NA	DX	M	120	ETV6-RUNX1;RUNX1-ETV6	B Cell ALL	NA	NA	NA	NA
EGAR00001434820_Case_033	LUND033	LUND	ALL	BM	NA	DX	F	36	ETV6-RUNX1;RUNX1-ETV6	B Cell ALL	NA	NA	NA	NA
EGAR00001434821_Case_034	LUND034	LUND	ALL	BM	NA	DX	M	96	P2RY8-CRLF2	B Cell ALL	NA	NA	NA	NA
EGAR00001434822_Case_035	LUND035	LUND	ALL	BM	NA	DX	M	84	IGH-DUX4	B Cell ALL	NA	NA	NA	NA
EGAR00001434823_Case_036	LUND036	LUND	ALL	BM	NA	DX	F	48	None	B Cell ALL	NA	NA	NA	NA
EGAR00001434824_Case_037	LUND037	LUND	ALL	BM	NA	DX	M	72	ETV6-RUNX1;SNHG5-SNX14	B Cell ALL	NA	NA	NA	NA
EGAR00001434825_Case_038	LUND038	LUND	ALL	BM	NA	DX	F	60	None	B Cell ALL	NA	NA	NA	NA
EGAR00001434826_Case_039	LUND039	LUND	ALL	BM	NA	DX	F	60	MEF2D-FOXJ2;ZMYM5-PSPC1	B Cell ALL	NA	NA	NA	NA
EGAR00001434827_Case_040	LUND040	LUND	ALL	BM	NA	DX	F	60	P2RY8-CRLF2;FOXJ2-MEF2D	B Cell ALL	NA	NA	NA	NA
EGAR00001434828_Case_041	LUND041	LUND	ALL	BM	NA	DX	F	48	ETV6-RUNX1	B Cell ALL	NA	NA	NA	NA
EGAR00001434829_Case_042	LUND042	LUND	ALL	Blood	NA	DX	M	36	RUNX1-ETV6	B Cell ALL	NA	NA	NA	NA
EGAR00001434830_Case_043	LUND043	LUND	ALL	Blood	NA	DX	F	60	BCR-ABL1	B Cell ALL	NA	NA	NA	NA
EGAR00001434831_Case_044	LUND044	LUND	ALL	BM	NA	DX	F	36	None	B Cell ALL	NA	NA	NA	NA
EGAR00001434832_Case_045	LUND045	LUND	ALL	Blood	NA	DX	M	0	PAX5-JAK2	B Cell ALL	NA	NA	NA	NA
EGAR00001434833_Case_046	LUND046	LUND	ALL	BM	NA	DX	M	48	TCF3-PBX1	B Cell ALL	NA	NA	NA	NA
EGAR00001434834_Case_047	LUND047	LUND	ALL	BM	NA	DX	M	36	IGH-DUX4	B Cell ALL	NA	NA	NA	NA
EGAR00001434835_Case_048	LUND048	LUND	ALL	BM	NA	DX	M	24	None	B Cell ALL	NA	NA	NA	NA
EGAR00001434836_Case_049	LUND049	LUND	ALL	Blood	NA	DX	M	24	None	B Cell ALL	NA	NA	NA	NA
EGAR00001434837_Case_050	LUND050	LUND	ALL	BM	NA	DX	M	60	ETV6-RUNX1;RUNX1-ETV6	B Cell ALL	NA	NA	NA	NA
EGAR00001434838_Case_051	LUND051	LUND	ALL	BM	NA	DX	M	108	BCR-ABL1;ABL1-BCR	B Cell ALL	NA	NA	NA	NA
EGAR00001434839_Case_052	LUND052	LUND	ALL	BM	NA	DX	M	96	ETV6-RUNX1;RUNX1-ETV6	B Cell ALL	NA	NA	NA	NA
EGAR00001434840_Case_053	LUND053	LUND	ALL	BM	NA	DX	M	120	IGH-DUX4	B Cell ALL	NA	NA	NA	NA
EGAR00001434841_Case_054	LUND054	LUND	ALL	BM	NA	DX	M	120	None	B Cell ALL	NA	NA	NA	NA
EGAR00001434842_Case_055	LUND055	LUND	ALL	BM	NA	DX	F	192	None	B Cell ALL	NA	NA	NA	NA
EGAR00001434843_Case_056	LUND056	LUND	ALL	BM	NA	DX	M	36	None	B Cell ALL	NA	NA	NA	NA
EGAR00001434844_Case_057	LUND057	LUND	ALL	BM	NA	DX	F	84	ETV6-RUNX1;RUNX1-ETV6	B Cell ALL	NA	NA	NA	NA
EGAR00001434845_Case_058	LUND058	LUND	ALL	BM	NA	DX	F	0	KMT2A-MLLT1	B Cell ALL	NA	NA	NA	NA
EGAR00001434846_Case_059	LUND059	LUND	ALL	BM	NA	DX	M	168	TCF3-PBX1	B Cell ALL	NA	NA	NA	NA
EGAR00001434847_Case_060	LUND060	LUND	ALL	BM	NA	DX	F	12	PAX5-ZCCHC7	B Cell ALL	NA	NA	NA	NA
EGAR00001434848_Case_061	LUND061	LUND	ALL	BM	NA	DX	M	108	ETV6-RUNX1	B Cell ALL	NA	NA	NA	NA
EGAR00001434849_Case_062	LUND062	LUND	ALL	BM	NA	DX	F	120	ZC3HAV1-ABL2;ABL2-ZC3HAV1	B Cell ALL	NA	NA	NA	NA
EGAR00001434850_Case_063	LUND063	LUND	ALL	BM	NA	DX	M	36	TCF3-PBX1	B Cell ALL	NA	NA	NA	NA
EGAR00001434851_Case_064	LUND064	LUND	ALL	BM	NA	DX	M	12	ETV6-PMEL;HM13-TSPAN31;IKZF1-CDK2	B Cell ALL	NA	NA	NA	NA
EGAR00001434852_Case_065	LUND065	LUND	ALL	BM	NA	DX	M	48	ETV6-RUNX1;RUNX1-MLYCD	B Cell ALL	NA	NA	NA	NA
EGAR00001434853_Case_066	LUND066	LUND	ALL	BM	NA	DX	F	96	TCF3-PBX1	B Cell ALL	NA	NA	NA	NA
EGAR00001434854_Case_067	LUND067	LUND	ALL	BM	NA	DX	M	132	IGH-DUX4;RUNX1-ZADH2	B Cell ALL	NA	NA	NA	NA
EGAR00001434855_Case_068	LUND068	LUND	ALL	BM	NA	DX	F	24	ETV6-BORCS5	B Cell ALL	NA	NA	NA	NA
EGAR00001434856_Case_069	LUND069	LUND	ALL	BM	NA	DX	M	12	KMT2A-AFF1;AFF1-KMT2A	B Cell ALL	NA	NA	NA	NA
EGAR00001434857_Case_070	LUND070	LUND	ALL	BM	NA	DX	M	156	LDLRAD4-PHACTR3;IGH-CRLF2	B Cell ALL	NA	NA	NA	NA
EGAR00001434858_Case_071	LUND071	LUND	ALL	BM	NA	DX	M	60	ETV6-RUNX1;RUNX1-FAM117A	B Cell ALL	NA	NA	NA	NA
EGAR00001434859_Case_072	LUND072	LUND	ALL	BM	NA	DX	F	12	None	B Cell ALL	NA	NA	NA	NA
EGAR00001434860_Case_073	LUND073	LUND	ALL	BM	NA	DX	M	180	None	B Cell ALL	NA	NA	NA	NA
EGAR00001434861_Case_074	LUND074	LUND	ALL	BM	NA	DX	F	144	None	B Cell ALL	NA	NA	NA	NA
EGAR00001434862_Case_075	LUND075	LUND	ALL	BM	NA	DX	M	168	ERG-DUX4;INO80-EXD1	B Cell ALL	NA	NA	NA	NA
EGAR00001434863_Case_076	LUND076	LUND	ALL	BM	NA	DX	F	12	PAX5-NOL4L	B Cell ALL	NA	NA	NA	NA
EGAR00001434864_Case_077	LUND077	LUND	ALL	BM	NA	DX	F	36	None	B Cell ALL	NA	NA	NA	NA
EGAR00001434865_Case_078	LUND078	LUND	ALL	BM	NA	DX	M	84	None	B Cell ALL	NA	NA	NA	NA
EGAR00001434866_Case_079	LUND079	LUND	ALL	BM	NA	DX	M	96	BCR-ABL1;IGH-CRLF2	B Cell ALL	NA	NA	NA	NA
EGAR00001434867_Case_080	LUND080	LUND	ALL	BM	NA	DX	M	72	ETV6-RUNX1;RUNX1-ETV6	B Cell ALL	NA	NA	NA	NA
EGAR00001434868_Case_081	LUND081	LUND	ALL	BM	NA	DX	M	120	P2RY8-CRLF2	B Cell ALL	NA	NA	NA	NA
EGAR00001434869_Case_082	LUND082	LUND	ALL	BM	NA	DX	M	24	None	B Cell ALL	NA	NA	NA	NA
EGAR00001434870_Case_083	LUND083	LUND	ALL	BM	NA	DX	F	36	TCF3-PBX1	B Cell ALL	NA	NA	NA	NA
EGAR00001434871_Case_084	LUND084	LUND	ALL	BM	NA	DX	M	60	ETV6-RUNX1;RUNX1-ETV6	B Cell ALL	NA	NA	NA	NA
EGAR00001434872_Case_085	LUND085	LUND	ALL	BM	NA	DX	M	36	P2RY8-CRLF2;SETD5-IKZF1;IKZF1-SETD5	B Cell ALL	NA	NA	NA	NA
EGAR00001434873_Case_086	LUND086	LUND	ALL	BM	NA	DX	M	72	None	B Cell ALL	NA	NA	NA	NA
EGAR00001434875_Case_088	LUND088	LUND	ALL	BM	NA	DX	F	144	None	B Cell ALL	NA	NA	NA	NA
EGAR00001434876_Case_089	LUND089	LUND	ALL	BM	NA	DX	F	72	ETV6-RUNX1;RUNX1-ETV6	B Cell ALL	NA	NA	NA	NA
EGAR00001434877_Case_090	LUND090	LUND	ALL	BM	NA	DX	F	24	None	B Cell ALL	NA	NA	NA	NA
EGAR00001434878_Case_091	LUND091	LUND	ALL	BM	NA	DX	F	72	ETV6-RUNX1	B Cell ALL	NA	NA	NA	NA
EGAR00001434879_Case_092	LUND092	LUND	ALL	BM	NA	DX	M	60	ETV6-RUNX1	B Cell ALL	NA	NA	NA	NA
EGAR00001434880_Case_093	LUND093	LUND	ALL	BM	NA	DX	M	36	ETV6-RUNX1;RUNX1-UGGT2	B Cell ALL	NA	NA	NA	NA
EGAR00001434881_Case_094	LUND094	LUND	ALL	BM	NA	DX	M	12	None	B Cell ALL	NA	NA	NA	NA
EGAR00001434882_Case_095	LUND095	LUND	ALL	BM	NA	DX	F	12	None	B Cell ALL	NA	NA	NA	NA
EGAR00001434883_Case_096	LUND096	LUND	ALL	BM	NA	DX	M	12	None	B Cell ALL	NA	NA	NA	NA
EGAR00001434884_Case_097	LUND097	LUND	ALL	BM	NA	DX	F	96	IGH-CEBPE	B Cell ALL	NA	NA	NA	NA
EGAR00001434885_Case_098	LUND098	LUND	ALL	Blood	NA	DX	F	48	None	B Cell ALL	NA	NA	NA	NA
EGAR00001434886_Case_099	LUND099	LUND	ALL	BM	NA	DX	F	36	ETV6-RUNX1;RIPOR2-VPS54	B Cell ALL	NA	NA	NA	NA
EGAR00001434888_Case_101	LUND101	LUND	ALL	BM	NA	DX	F	60	None	B Cell ALL	NA	NA	NA	NA
EGAR00001434889_Case_102	LUND102	LUND	ALL	BM	NA	DX	F	12	KMT2A-GAS7;PAX5-ZCCHC7;ZCCHC7-PAX5	B Cell ALL	NA	NA	NA	NA
EGAR00001434890_Case_103	LUND103	LUND	ALL	BM	NA	DX	M	48	None	B Cell ALL	NA	NA	NA	NA
EGAR00001434891_Case_104	LUND104	LUND	ALL	BM	NA	DX	F	36	None	B Cell ALL	NA	NA	NA	NA
EGAR00001434892_Case_105	LUND105	LUND	ALL	BM	NA	DX	M	168	None	B Cell ALL	NA	NA	NA	NA
EGAR00001434893_Case_106	LUND106	LUND	ALL	BM	NA	DX	F	84	None	B Cell ALL	NA	NA	NA	NA
EGAR00001434894_Case_107	LUND107	LUND	ALL	BM	NA	DX	M	24	P2RY8-CRLF2	B Cell ALL	NA	NA	NA	NA
EGAR00001434895_Case_108	LUND108	LUND	ALL	BM	NA	DX	M	84	SMARCA2-VLDLR	B Cell ALL	NA	NA	NA	NA
EGAR00001434896_Case_109	LUND109	LUND	ALL	BM	NA	DX	M	156	IGH-CRLF2	B Cell ALL	NA	NA	NA	NA
EGAR00001434897_Case_110	LUND110	LUND	ALL	BM	NA	DX	M	48	None	B Cell ALL	NA	NA	NA	NA
EGAR00001434898_Case_111	LUND111	LUND	ALL	BM	NA	DX	F	24	None	B Cell ALL	NA	NA	NA	NA
EGAR00001434899_Case_112	LUND112	LUND	ALL	BM	NA	DX	M	36	None	B Cell ALL	NA	NA	NA	NA
EGAR00001434900_Case_113	LUND113	LUND	ALL	BM	NA	DX	M	24	None	B Cell ALL	NA	NA	NA	NA
EGAR00001434901_Case_114	LUND114	LUND	ALL	BM	NA	DX	M	48	ETV6-RUNX1;CRAMP1-CLCN7;RUNX1-ETV6	B Cell ALL	NA	NA	NA	NA
EGAR00001434902_Case_115	LUND115	LUND	ALL	Blood	NA	DX	F	0	KMT2A-AFF1;AFF1-KMT2A	B Cell ALL	NA	NA	NA	NA
EGAR00001434903_Case_116	LUND116	LUND	ALL	Blood	NA	DX	M	48	PAX5-ZNF521	B Cell ALL	NA	NA	NA	NA
EGAR00001434904_Case_117	LUND117	LUND	ALL	BM	NA	DX	F	36	ETV6-RUNX1;RUNX1-ETV6	B Cell ALL	NA	NA	NA	NA
EGAR00001434905_Case_118	LUND118	LUND	ALL	BM	NA	DX	F	60	ETV6-RUNX1;RUNX1-ETV6	B Cell ALL	NA	NA	NA	NA
EGAR00001434906_Case_119	LUND119	LUND	ALL	BM	NA	DX	M	36	None	B Cell ALL	NA	NA	NA	NA
EGAR00001434907_Case_120	LUND120	LUND	ALL	BM	NA	DX	M	156	KMT2A-AFF1	B Cell ALL	NA	NA	NA	NA
EGAR00001434908_Case_121	LUND121	LUND	ALL	BM	NA	DX	F	24	ETV6-RUNX1;RUNX1-ETV6	B Cell ALL	NA	NA	NA	NA
EGAR00001434909_Case_122	LUND122	LUND	ALL	BM	NA	DX	F	168	IGH-CRLF2	B Cell ALL	NA	NA	NA	NA
EGAR00001434910_Case_123	LUND123	LUND	ALL	BM	NA	DX	M	36	ETV6-RUNX1	B Cell ALL	NA	NA	NA	NA
EGAR00001434911_Case_124	LUND124	LUND	ALL	BM	NA	DX	M	72	IGH-DUX4	B Cell ALL	NA	NA	NA	NA
EGAR00001434912_Case_125	LUND125	LUND	ALL	BM	NA	DX	M	60	None	B Cell ALL	NA	NA	NA	NA
EGAR00001434913_Case_126	LUND126	LUND	ALL	BM	NA	DX	F	72	ETV6-RUNX1;RUNX1-ETV6	B Cell ALL	NA	NA	NA	NA
EGAR00001434914_Case_127	LUND127	LUND	ALL	BM	NA	DX	F	0	KMT2A-MLLT3	B Cell ALL	NA	NA	NA	NA
EGAR00001434915_Case_128	LUND128	LUND	ALL	BM	NA	DX	M	36	None	B Cell ALL	NA	NA	NA	NA
EGAR00001434916_Case_129	LUND129	LUND	ALL	BM	NA	DX	F	36	ETV6-RUNX1;RUNX1-LIPA;CUX1-AFP	B Cell ALL	NA	NA	NA	NA
EGAR00001434917_Case_130	LUND130	LUND	ALL	BM	NA	DX	M	60	None	B Cell ALL	NA	NA	NA	NA
EGAR00001434918_Case_131	LUND131	LUND	ALL	BM	NA	DX	F	120	ETV6-RUNX1;ETV6-PTPRO;CLIC5-SUPT3H;CBFA2T3-GALNS	B Cell ALL	NA	NA	NA	NA
EGAR00001434919_Case_132	LUND132	LUND	ALL	BM	NA	DX	M	72	ETV6-RUNX1;RUNX1-PDZD7;PDZD7-ETV6	B Cell ALL	NA	NA	NA	NA
EGAR00001434920_Case_133	LUND133	LUND	ALL	BM	NA	DX	M	0	PAX5-ZNF521	B Cell ALL	NA	NA	NA	NA
EGAR00001434921_Case_134	LUND134	LUND	ALL	BM	NA	DX	M	24	ETV6-RUNX1	B Cell ALL	NA	NA	NA	NA
EGAR00001434922_Case_135	LUND135	LUND	ALL	Blood	NA	DX	F	0	KMT2A-AFF1	B Cell ALL	NA	NA	NA	NA
EGAR00001434923_Case_136	LUND136	LUND	ALL	BM	NA	DX	M	12	None	B Cell ALL	NA	NA	NA	NA
EGAR00001434924_Case_137	LUND137	LUND	ALL	BM	NA	DX	M	36	None	B Cell ALL	NA	NA	NA	NA
EGAR00001434925_Case_138	LUND138	LUND	ALL	BM	NA	DX	M	72	ETV6-RUNX1;INO80-EXD1;ARL11-RNoneSEH2B;RUNX1-ETV6	B Cell ALL	NA	NA	NA	NA
EGAR00001434926_Case_139	LUND139	LUND	ALL	BM	NA	DX	M	48	BCR-ABL1;ABL1-BCR	B Cell ALL	NA	NA	NA	NA
EGAR00001434927_Case_140	LUND140	LUND	ALL	BM	NA	DX	F	24	TCF3-PBX1	B Cell ALL	NA	NA	NA	NA
EGAR00001434928_Case_141	LUND141	LUND	ALL	BM	NA	DX	M	132	DENND1B-ZCCHC7	B Cell ALL	NA	NA	NA	NA
EGAR00001434929_Case_142	LUND142	LUND	ALL	BM	NA	DX	F	120	ETV6-RUNX1;RUNX1-ETV6	B Cell ALL	NA	NA	NA	NA
EGAR00001434930_Case_143	LUND143	LUND	ALL	Blood	NA	DX	M	48	ETV6-RUNX1	B Cell ALL	NA	NA	NA	NA
EGAR00001434931_Case_144	LUND144	LUND	ALL	BM	NA	DX	M	60	P2RY8-CRLF2	B Cell ALL	NA	NA	NA	NA
EGAR00001434932_Case_145	LUND145	LUND	ALL	BM	NA	DX	F	144	IGH-CRLF2	B Cell ALL	NA	NA	NA	NA
EGAR00001434933_Case_146	LUND146	LUND	ALL	BM	NA	DX	M	108	IGKV-ETV6	B Cell ALL	NA	NA	NA	NA
EGAR00001434934_Case_147	LUND147	LUND	ALL	BM	NA	DX	F	48	None	B Cell ALL	NA	NA	NA	NA
EGAR00001434935_Case_148	LUND148	LUND	ALL	BM	NA	DX	M	24	None	B Cell ALL	NA	NA	NA	NA
EGAR00001434936_Case_149	LUND149	LUND	ALL	BM	NA	DX	F	60	ETV6-RUNX1;RUNX1-ETV6	B Cell ALL	NA	NA	NA	NA
EGAR00001434937_Case_150	LUND150	LUND	ALL	BM	NA	DX	M	132	P2RY8-CRLF2	B Cell ALL	NA	NA	NA	NA
EGAR00001434938_Case_151	LUND151	LUND	ALL	BM	NA	DX	F	168	IKZF1-NUTM1	B Cell ALL	NA	NA	NA	NA
EGAR00001434939_Case_152	LUND152	LUND	ALL	Blood	NA	DX	F	0	KMT2A-MLLT1	B Cell ALL	NA	NA	NA	NA
EGAR00001434940_Case_153	LUND153	LUND	ALL	BM	NA	DX	F	132	None	B Cell ALL	NA	NA	NA	NA
EGAR00001434941_Case_154	LUND154	LUND	ALL	Blood	NA	DX	M	36	BCR-ABL1;ABL1-BCR	B Cell ALL	NA	NA	NA	NA
EGAR00001434942_Case_155	LUND155	LUND	ALL	BM	NA	DX	F	36	ETV6-RUNX1;RUNX1-ETV6	B Cell ALL	NA	NA	NA	NA
EGAR00001434943_Case_156	LUND156	LUND	ALL	BM	NA	DX	F	36	None	B Cell ALL	NA	NA	NA	NA
EGAR00001434944_Case_157	LUND157	LUND	ALL	BM	NA	DX	F	108	TCF3-PBX1	B Cell ALL	NA	NA	NA	NA
EGAR00001434945_Case_158	LUND158	LUND	ALL	BM	NA	DX	F	96	None	B Cell ALL	NA	NA	NA	NA
EGAR00001434946_Case_159	LUND159	LUND	ALL	BM	NA	DX	M	24	None	B Cell ALL	NA	NA	NA	NA
EGAR00001434947_Case_160	LUND160	LUND	ALL	BM	NA	DX	M	24	TCF3-PBX1	B Cell ALL	NA	NA	NA	NA
EGAR00001434948_Case_161	LUND161	LUND	ALL	BM	NA	DX	F	24	P2RY8-CRLF2	B Cell ALL	NA	NA	NA	NA
EGAR00001434949_Case_162	LUND162	LUND	ALL	BM	NA	DX	M	48	None	B Cell ALL	NA	NA	NA	NA
EGAR00001434950_Case_163	LUND163	LUND	ALL	BM	NA	DX	F	0	KMT2A-MLLT1	B Cell ALL	NA	NA	NA	NA
EGAR00001434951_Case_164	LUND164	LUND	ALL	BM	NA	DX	F	48	PAX5-TMEM14B	B Cell ALL	NA	NA	NA	NA
EGAR00001434952_Case_165	LUND165	LUND	ALL	BM	NA	DX	F	12	TCF3-PBX1	B Cell ALL	NA	NA	NA	NA
EGAR00001434953_Case_166	LUND166	LUND	ALL	BM	NA	DX	M	12	None	B Cell ALL	NA	NA	NA	NA
EGAR00001434954_Case_167	LUND167	LUND	ALL	BM	NA	DX	M	0	KMT2A-MLLT3	B Cell ALL	NA	NA	NA	NA
EGAR00001434955_Case_168	LUND168	LUND	ALL	BM	NA	DX	M	72	ETV6-RUNX1	B Cell ALL	NA	NA	NA	NA
EGAR00001434956_Case_169	LUND169	LUND	ALL	BM	NA	DX	M	24	BCR-ABL1;ABL1-BCR	B Cell ALL	NA	NA	NA	NA
EGAR00001434957_Case_170	LUND170	LUND	ALL	BM	NA	DX	F	0	KMT2A-MLLT1	B Cell ALL	NA	NA	NA	NA
EGAR00001434958_Case_171	LUND171	LUND	ALL	BM	NA	DX	F	12	ETV6-RUNX1	B Cell ALL	NA	NA	NA	NA
EGAR00001434959_Case_172	LUND172	LUND	ALL	BM	NA	DX	M	120	NONO-TFE3;TFE3-NONO	B Cell ALL	NA	NA	NA	NA
EGAR00001434960_Case_173	LUND173	LUND	ALL	BM	NA	DX	M	72	None	B Cell ALL	NA	NA	NA	NA
EGAR00001434961_Case_174	LUND174	LUND	ALL	BM	NA	DX	M	36	IGH-DUX4	B Cell ALL	NA	NA	NA	NA
EGAR00001434962_Case_175	LUND175	LUND	ALL	BM	NA	DX	M	156	SMARCA4-DHPS	B Cell ALL	NA	NA	NA	NA
EGAR00001434963_Case_176	LUND176	LUND	ALL	BM	NA	DX	M	36	ETV6-NID1	B Cell ALL	NA	NA	NA	NA
EGAR00001434964_Case_177	LUND177	LUND	ALL	BM	NA	DX	M	12	TAF15-ZNF384;MBNL1-PAX5;ZNF384-TAF15	B Cell ALL	NA	NA	NA	NA
EGAR00001434965_Case_178	LUND178	LUND	ALL	BM	NA	DX	M	12	ETV6-RUNX1	B Cell ALL	NA	NA	NA	NA
EGAR00001434966_Case_179	LUND179	LUND	ALL	BM	NA	DX	M	60	IGH-DUX4	B Cell ALL	NA	NA	NA	NA
EGAR00001434967_Case_180	LUND180	LUND	ALL	BM	NA	DX	M	24	ETV6-RUNX1;RUNX1-SUMO2P13	B Cell ALL	NA	NA	NA	NA
EGAR00001434968_Case_181	LUND181	LUND	ALL	BM	NA	DX	F	132	APBB1IP-SCARB1	B Cell ALL	NA	NA	NA	NA
EGAR00001434969_Case_182	LUND182	LUND	ALL	BM	NA	DX	F	48	CTCF-PARD6A;P2RY8-CRLF2	B Cell ALL	NA	NA	NA	NA
EGAR00001434970_Case_183	LUND183	LUND	ALL	Blood	NA	DX	F	168	TCF3-PBX1	B Cell ALL	NA	NA	NA	NA
EGAR00001434971_Case_184	LUND184	LUND	ALL	BM	NA	DX	F	24	P2RY8-CRLF2	B Cell ALL	NA	NA	NA	NA
EGAR00001434972_Case_185	LUND185	LUND	ALL	BM	NA	DX	F	96	None	B Cell ALL	NA	NA	NA	NA
EGAR00001434973_Case_186	LUND186	LUND	ALL	BM	NA	DX	F	84	ETV6-RUNX1;RUNX1-ETV6	B Cell ALL	NA	NA	NA	NA
EGAR00001434974_Case_187	LUND187	LUND	ALL	BM	NA	DX	M	36	ETV6-RUNX1;RUNX1-LDLRAD4	B Cell ALL	NA	NA	NA	NA
EGAR00001434975_Case_188	LUND188	LUND	ALL	BM	NA	DX	M	72	None	B Cell ALL	NA	NA	NA	NA
EGAR00001434976_Case_189	LUND189	LUND	ALL	BM	NA	DX	M	0	ETV6-RUNX1;RUNX1-KRR1	B Cell ALL	NA	NA	NA	NA
EGAR00001434977_Case_190	LUND190	LUND	ALL	BM	NA	DX	M	72	ETV6-RUNX1;RUNX1-ETV6	B Cell ALL	NA	NA	NA	NA
EGAR00001434978_Case_191	LUND191	LUND	ALL	BM	NA	DX	F	36	None	B Cell ALL	NA	NA	NA	NA
EGAR00001434979_Case_192	LUND192	LUND	ALL	BM	NA	DX	F	36	TCF3-PBX1	B Cell ALL	NA	NA	NA	NA
EGAR00001434980_Case_193	LUND193	LUND	ALL	BM	NA	DX	M	36	ETV6-RUNX1	B Cell ALL	NA	NA	NA	NA
EGAR00001434981_Case_194	LUND194	LUND	ALL	Blood	NA	DX	F	24	None	B Cell ALL	NA	NA	NA	NA
EGAR00001434982_Case_195	LUND195	LUND	ALL	BM	NA	DX	M	12	TCF3-PBX1	B Cell ALL	NA	NA	NA	NA
SRR1288005	TARGET-10-PARLAF	TARGET_phase2_di	ALL	BM	NA	DX	M	48.3	ETV6-RUNX1	B-Precursor	Relapse	618	Alive	2939
SRR1288006	TARGET-10-PANKDT	TARGET_phase2_di	ALL	Blood	NA	DX	F	122.633	None	B-Precursor	None	3859	Alive	3859
SRR1288008	TARGET-10-PAPJHB	TARGET_phase2_di	ALL	BM	NA	DX	F	66.8333	None	B-Precursor	Relapse	1260	Alive	1870
SRR1288009	TARGET-10-PANCVR	TARGET_phase2_di	ALL	Blood	NA	DX	M	77.6333	None	B-Precursor	Relapse	285	Dead	473
SRR1288012	TARGET-10-PARIAD	TARGET_phase2_di	ALL	Blood	NA	DX	M	19.8667	TCF3-PBX1	B-Precursor	Relapse	339	Dead	510
SRR1288014	TARGET-10-PANPJI	TARGET_phase2_di	ALL	BM	NA	DX	F	209	None	B-Precursor	None	4081	Alive	4081
SRR1288017	TARGET-10-PAPAGK	TARGET_phase2_di	ALL	BM	NA	DX	F	28.4333	None	B-Precursor	Relapse	771	Alive	3529
SRR1288021	TARGET-10-PARFLV	TARGET_phase2_di	ALL	BM	NA	DX	M	196.867	None	B-Precursor	Relapse	293	Dead	334
SRR1288022	TARGET-10-PAPIRZ	TARGET_phase2_di	ALL	BM	NA	DX	F	163.067	None	B-Precursor	Relapse	685	Dead	1008
SRR1288023	TARGET-10-PAPNNX	TARGET_phase2_di	ALL	BM	NA	DX	M	182.867	None	B-Precursor	Relapse	686	Dead	846
SRR1288024	TARGET-10-PAPJXI	TARGET_phase2_di	ALL	BM	NA	DX	F	108.333	None	B-Precursor	Relapse	1409	Alive	3229
SRR1288026	TARGET-10-PAPEFH	TARGET_phase2_di	ALL	BM	NA	DX	F	84.7667	None	B-Precursor	Relapse	816	Dead	852
SRR1288035	TARGET-10-PAPJIB	TARGET_phase2_di	ALL	BM	NA	DX	F	30.1	None	B-Precursor	Relapse	851	Dead	1344
SRR1288038	TARGET-10-PAPRCS	TARGET_phase2_di	ALL	BM	NA	DX	M	171.567	None	B-Precursor	Relapse	353	Dead	460
SRR1288042	TARGET-10-PARPRW	TARGET_phase2_di	ALL	BM	NA	DX	F	182.633	TCF3-HLF	B-Precursor	Relapse	377	Dead	442
SRR1288043	TARGET-10-PAPJHR	TARGET_phase2_di	ALL	BM	NA	DX	M	133.867	None	B-Precursor	Relapse	1129	Dead	1186
SRR1288045	TARGET-10-PARFTR	TARGET_phase2_di	ALL	BM	NA	DX	M	70.9	TCF3-PBX1	B-Precursor	Relapse	284	Dead	465
SRR1288046	TARGET-10-PARSZH	TARGET_phase2_di	ALL	BM	NA	DX	F	157.3	None	B-Precursor	Relapse	1001	Alive	2400
SRR1288047	TARGET-10-PAPLTZ	TARGET_phase2_di	ALL	BM	NA	DX	M	67.6667	ETV6-RUNX1	B-Precursor	Relapse	1321	Dead	2585
SRR1288053	TARGET-10-PAMXSP	TARGET_phase2_di	ALL	BM	NA	DX	M	40.7667	None	B-Precursor	None	4383	Alive	4383
SRR1288057	TARGET-10-PAPLDL	TARGET_phase2_di	ALL	Blood	NA	DX	F	89.2333	None	B-Precursor	Relapse	544	Dead	1187
SRR1288058	TARGET-10-PANTSM	TARGET_phase2_di	ALL	BM	NA	DX	M	86.3667	None	B-Precursor	Relapse	1087	Dead	1214
SRR1288059	TARGET-10-PANKGK	TARGET_phase2_di	ALL	BM	NA	DX	M	155.167	None	B-Precursor	None	2034	Alive	2034
SRR1288060	TARGET-10-PARPNM	TARGET_phase2_di	ALL	BM	NA	DX	F	164.7	None	B-Precursor	Relapse	116	Dead	233
SRR1288062	TARGET-10-PANUSN	TARGET_phase2_di	ALL	Blood	NA	DX	M	34.7667	None	B-Precursor	Relapse	1517	Dead	1715
SRR1288063	TARGET-10-PANLIC	TARGET_phase2_di	ALL	BM	NA	DX	F	180.7	None	B-Precursor	None	4015	Alive	4015
SRR1288067	TARGET-10-PARMXF	TARGET_phase2_di	ALL	Blood	NA	DX	F	48.8	None	B-Precursor	Relapse	640	Dead	951
SRR1288072	TARGET-10-PARNSH	TARGET_phase2_di	ALL	Blood	NA	DX	F	213.967	TCF3-PBX1	B-Precursor	Relapse	1022	Dead	2029
SRR1288073	TARGET-10-PARBVI	TARGET_phase2_di	ALL	BM	NA	DX	F	164.933	None	B-Precursor	Relapse	958	Dead	1172
SRR1288074	TARGET-10-PANKAK	TARGET_phase2_di	ALL	BM	NA	DX	M	78.0667	None	B-Precursor	Relapse	950	Dead	1095
SRR1288075	TARGET-10-PARJZZ	TARGET_phase2_di	ALL	BM	NA	DX	M	51.2667	None	B-Precursor	Relapse	795	Dead	993
SRR1288077	TARGET-10-PASFXA	TARGET_phase2_di	ALL	Blood	NA	DX	F	79.1333	TCF3-PBX1	B-Precursor	Relapse	455	Dead	645
SRR1288078	TARGET-10-PAPVTA	TARGET_phase2_di	ALL	BM	NA	DX	M	34	None	B-Precursor	Relapse	1012	Alive	3217
SRR1288080	TARGET-10-PARJSR	TARGET_phase2_di	ALL	BM	NA	DX	M	136.433	None	B-Precursor	Relapse	588	Dead	853
SRR1288081	TARGET-10-PASCIU	TARGET_phase2_di	ALL	Blood	NA	DX	M	26.5	None	B-Precursor	Relapse	735	Dead	977
SRR1288083	TARGET-10-PAPSPN	TARGET_phase2_di	ALL	BM	NA	DX	M	139.1	None	B-Precursor	Relapse	528	Dead	733
SRR1288085	TARGET-10-PANWHJ	TARGET_phase2_di	ALL	BM	NA	DX	M	37.7	None	B-Precursor	Relapse	1446	Alive	3770
SRR1288087	TARGET-10-PAMXHJ	TARGET_phase2_di	ALL	BM	NA	DX	M	73.9667	None	B-Precursor	None	4089	Alive	4089
SRR1292945	TARGET-10-PAPDUF	TARGET_phase2_di	ALL	BM	NA	DX	M	40.5667	None	B-Precursor	Relapse	1191	Alive	3669
SRR1292946	TARGET-10-PAPECF	TARGET_phase2_di	ALL	BM	NA	DX	F	26.1667	ETV6-RUNX1	B-Precursor	Relapse	1178	Alive	1290
SRR1292948	TARGET-10-PAPIJM	TARGET_phase2_di	ALL	BM	NA	DX	M	132.633	None	B-Precursor	None	1203	Alive	1203
SRR1292950	TARGET-10-PARACA	TARGET_phase2_di	ALL	BM	NA	DX	M	32.4	TCF3-PBX1	B-Precursor	Relapse	126	Dead	806
SRR1292951	TARGET-10-PARXMC	TARGET_phase2_di	ALL	BM	NA	DX	F	84.2	ETV6-RUNX1	B-Precursor	Relapse	672	Alive	2818
SRR1292952	TARGET-10-PARAKF	TARGET_phase2_di	ALL	BM	NA	DX	F	101.7	ETV6-RUNX1	B-Precursor	Relapse	1088	Alive	1942
SRR1292956	TARGET-10-PAPZNK	TARGET_phase2_di	ALL	BM	NA	DX	F	121.933	None	B-Precursor	Relapse	625	Dead	883
SRR1292958	TARGET-10-PAPTLM	TARGET_phase2_di	ALL	BM	NA	DX	F	22.6333	None	B-Precursor	Relapse	531	Dead	919
SRR1292959	TARGET-10-PANXDB	TARGET_phase2_di	ALL	Blood	NA	DX	M	97.2	MLLr	B-Precursor	None	3737	Alive	3737
SRR1292960	TARGET-10-PANRDC	TARGET_phase2_di	ALL	Blood	NA	DX	M	17.9667	None	B-Precursor	None	3832	Alive	3832
SRR1292961	TARGET-10-PASUBW	TARGET_phase2_di	ALL	BM	NA	DX	M	169.933	None	B-Precursor	Relapse	336	Dead	474
SRR1292962	TARGET-10-PANWHW	TARGET_phase2_di	ALL	BM	NA	DX	F	48.9333	None	B-Precursor	None	1916	Alive	1916
SRR1292968	TARGET-10-PANFNZ	TARGET_phase2_di	ALL	Blood	NA	DX	F	49	None	B-Precursor	Relapse	2357	Dead	2778
SRR1292969	TARGET-10-PANEUH	TARGET_phase2_di	ALL	BM	NA	DX	M	21.6	None	B-Precursor	None	4132	Alive	4132
SRR1292970	TARGET-10-PANUHA	TARGET_phase2_di	ALL	BM	NA	DX	M	43.4	ETV6-RUNX1	B-Precursor	Relapse	1294	Alive	4017
SRR1292972	TARGET-10-PARWVN	TARGET_phase2_di	ALL	Blood	NA	DX	F	28.1667	TCF3-PBX1	B-Precursor	Relapse	1040	Alive	2817
SRR1292973	TARGET-10-PASSXJ	TARGET_phase2_di	ALL	Blood	NA	DX	M	44.3	None	B-Precursor	Relapse	323	Dead	552
SRR1292974	TARGET-10-PANWVW	TARGET_phase2_di	ALL	BM	NA	DX	M	35.9	BCR-ABL1	B-Precursor	None	3567	Alive	3567
SRR1292981	TARGET-10-PANGIF	TARGET_phase2_di	ALL	Blood	NA	DX	F	136.233	TCF3-PBX1	B-Precursor	Relapse	368	Dead	428
SRR1292983	TARGET-10-PANSPW	TARGET_phase2_di	ALL	BM	NA	DX	M	159.933	BCR-ABL1	B-Precursor	Relapse	113	Dead	870
SRR1292985	TARGET-10-PAPGGT	TARGET_phase2_di	ALL	Blood	NA	DX	M	175.767	None	B-Precursor	None	2507	Alive	2507
SRR1292986	TARGET-10-PAPGYC	TARGET_phase2_di	ALL	BM	NA	DX	F	44.5	None	B-Precursor	Relapse	1186	Dead	2003
SRR1292987	TARGET-10-PAPNMY	TARGET_phase2_di	ALL	BM	NA	DX	M	170.3	None	B-Precursor	Relapse	881	Dead	1967
SRR1292988	TARGET-10-PAPMYD	TARGET_phase2_di	ALL	Blood	NA	DX	M	170.1	TCF3-PBX1	B-Precursor	Relapse	496	Dead	692
SRR1292989	TARGET-10-PAPBCI	TARGET_phase2_di	ALL	BM	NA	DX	M	120.833	None	B-Precursor	Relapse	2602	Dead	3085
SRR1292991	TARGET-10-PAPHGD	TARGET_phase2_di	ALL	BM	NA	DX	M	21.7	None	B-Precursor	Relapse	926	Alive	3579
SRR1292992	TARGET-10-PATCTI	TARGET_phase2_di	ALL	BM	NA	DX	M	80.4667	TCF3-PBX1	B-Precursor	Relapse	363	Dead	482
SRR1292993	TARGET-10-PANSUL	TARGET_phase2_di	ALL	BM	NA	DX	M	29.5333	None	B-Precursor	Relapse	929	Dead	1068
SRR1292994	TARGET-10-PARUBK	TARGET_phase2_di	ALL	Blood	NA	DX	F	153.367	MLLr	B-Precursor	Relapse	399	Dead	560
SRR1292995	TARGET-10-PAPFWH	TARGET_phase2_di	ALL	BM	NA	DX	F	203.433	None	B-Precursor	Relapse	711	Dead	819
SRR1292996	TARGET-10-PANJWJ	TARGET_phase2_di	ALL	BM	NA	DX	M	133.933	BCR-ABL1	B-Precursor	Relapse	689	Alive	3684
SRR1292998	TARGET-10-PASKAY	TARGET_phase2_di	ALL	BM	NA	DX	M	19.5	None	B-Precursor	Relapse	312	Dead	487
SRR1293001	TARGET-10-PARARJ	TARGET_phase2_di	ALL	BM	NA	DX	F	37.6333	None	B-Precursor	Relapse	397	Dead	455
SRR1293002	TARGET-10-PAPLUG	TARGET_phase2_di	ALL	BM	NA	DX	M	16.8667	None	B-Precursor	Relapse	784	Dead	1155
SRR1293003	TARGET-10-PARVWD	TARGET_phase2_di	ALL	BM	NA	DX	M	212.5	None	B-Precursor	Relapse	252	Dead	255
SRR1293005	TARGET-10-PANXDR	TARGET_phase2_di	ALL	BM	NA	DX	M	39.6333	None	B-Precursor	None	3801	Alive	3801
SRR1293008	TARGET-10-PAPDKJ	TARGET_phase2_di	ALL	BM	NA	DX	M	48.3	ETV6-RUNX1	B-Precursor	Relapse	819	Dead	1456
SRR1293009	TARGET-10-PAPFXN	TARGET_phase2_di	ALL	BM	NA	DX	F	22.4333	None	B-Precursor	None	1160	Alive	1160
SRR1293010	TARGET-10-PAPBSY	TARGET_phase2_di	ALL	BM	NA	DX	M	29.4333	TCF3-PBX1	B-Precursor	Relapse	77	Dead	665
SRR1293011	TARGET-10-PANRWG	TARGET_phase2_di	ALL	BM	NA	DX	M	32.6	None	B-Precursor	None	3769	Alive	3769
SRR1293013	TARGET-10-PAPZST	TARGET_phase2_di	ALL	BM	NA	DX	F	183.033	None	B-Precursor	Relapse	171	Alive	859
SRR1293014	TARGET-10-PAPKNC	TARGET_phase2_di	ALL	BM	NA	DX	M	219.967	None	B-Precursor	Relapse	980	Dead	1413
SRR1293015	TARGET-10-PANWFB	TARGET_phase2_di	ALL	BM	NA	DX	F	209.9	None	B-Precursor	None	2939	Alive	2939
SRR1293016	TARGET-10-PANRYM	TARGET_phase2_di	ALL	BM	NA	DX	F	28.4	None	B-Precursor	None	1675	Alive	1675
SRR1293018	TARGET-10-PAPBZK	TARGET_phase2_di	ALL	BM	NA	DX	M	223.767	None	B-Precursor	Relapse	365	Dead	790
SRR1293019	TARGET-10-PARNMF	TARGET_phase2_di	ALL	Blood	NA	DX	F	34.1333	ETV6-RUNX1	B-Precursor	Relapse	1022	Alive	3157
SRR1293020	TARGET-10-PARPZJ	TARGET_phase2_di	ALL	Blood	NA	DX	M	21.6	ETV6-RUNX1	B-Precursor	Relapse	419	Alive	2419
SRR1293021	TARGET-10-PASYGM	TARGET_phase2_di	ALL	Blood	NA	DX	F	91.6667	TCF3-PBX1	B-Precursor	Relapse	314	Dead	429
SRR1293023	TARGET-10-PAKSWW	TARGET_phase2_di	ALL	Blood	NA	DX	M	183.867	None	B-Precursor	Relapse	532	Dead	1592
SRR1293025	TARGET-10-PATTEE	TARGET_phase2_di	ALL	Blood	NA	DX	F	167.367	None	B-Precursor	Relapse	98	Dead	232
SRR1293026	TARGET-10-PANSDA	TARGET_phase2_di	ALL	BM	NA	DX	F	153.867	None	B-Precursor	Relapse	863	Dead	1141
SRR1293028	TARGET-10-PARSGC	TARGET_phase2_di	ALL	Blood	NA	DX	M	37.7667	None	B-Precursor	Relapse	932	Alive	2829
SRR1293030	TARGET-10-PANDWE	TARGET_phase2_di	ALL	Blood	NA	DX	F	173.767	None	B-Precursor	Relapse	1137	Dead	1571
SRR1293031	TARGET-10-PASDYK	TARGET_phase2_di	ALL	Blood	NA	DX	F	43.6667	None	B-Precursor	Relapse	520	Dead	736
SRR1293033	TARGET-10-PARTKL	TARGET_phase2_di	ALL	BM	NA	DX	F	36.3	None	B-Precursor	Relapse	805	Dead	900
SRR1293035	TARGET-10-PAPGNC	TARGET_phase2_di	ALL	Blood	NA	DX	F	188.4	None	B-Precursor	Relapse	1889	Dead	1914
SRR1293037	TARGET-10-PAPHMH	TARGET_phase2_di	ALL	BM	NA	DX	F	364.867	MLLr	B-Precursor	Relapse	322	Dead	397
SRR1293038	TARGET-10-PARCHB	TARGET_phase2_di	ALL	Blood	NA	DX	M	26.2333	None	B-Precursor	Relapse	801	Alive	3047
SRR1293041	TARGET-10-PAPGFP	TARGET_phase2_di	ALL	BM	NA	DX	F	117.3	None	B-Precursor	Relapse	859	Dead	945
SRR1293042	TARGET-10-PANKMB	TARGET_phase2_di	ALL	BM	NA	DX	F	100	None	B-Precursor	None	4175	Alive	4175
SRR1293044	TARGET-10-PANSIA	TARGET_phase2_di	ALL	BM	NA	DX	F	68.0333	None	B-Precursor	None	3931	Alive	3931
SRR1293046	TARGET-10-PANZPJ	TARGET_phase2_di	ALL	BM	NA	DX	M	158.533	None	B-Precursor	Relapse	932	Dead	953
SRR1293048	TARGET-10-PANUUF	TARGET_phase2_di	ALL	BM	NA	DX	F	134.3	None	B-Precursor	None	3911	Alive	3911
SRR1293049	TARGET-10-PARGML	TARGET_phase2_di	ALL	Blood	NA	DX	F	26.3	TCF3-PBX1	B-Precursor	Relapse	116	Dead	187
SRR1293054	TARGET-10-PARTJL	TARGET_phase2_di	ALL	BM	NA	DX	F	35.3333	None	B-Precursor	Relapse	509	Alive	968
SRR1293056	TARGET-10-PASHUI	TARGET_phase2_di	ALL	BM	NA	DX	M	62.1667	None	B-Precursor	Relapse	574	Dead	605
SRR1293061	TARGET-10-PANSXG	TARGET_phase2_di	ALL	BM	NA	DX	F	92.5	None	B-Precursor	None	3830	Alive	3830
SRR1293062	TARGET-10-PAPMVB	TARGET_phase2_di	ALL	BM	NA	DX	M	23.3	ETV6-RUNX1	B-Precursor	Relapse	776	Dead	1413
SRR1293063	TARGET-10-PAPIGX	TARGET_phase2_di	ALL	BM	NA	DX	F	174.367	None	B-Precursor	None	644	Alive	644
SRR1293064	TARGET-10-PANKRG	TARGET_phase2_di	ALL	Blood	NA	DX	M	14.3667	None	B-Precursor	None	3932	Alive	3932
SRR1293065	TARGET-10-PAPNFY	TARGET_phase2_di	ALL	Blood	NA	DX	M	138.367	None	B-Precursor	Relapse	1083	Dead	1217
SRR1293066	TARGET-10-PAPESW	TARGET_phase2_di	ALL	BM	NA	DX	F	35.1333	None	B-Precursor	Relapse	1120	Alive	3542
SRR1293067	TARGET-10-PANZXZ	TARGET_phase2_di	ALL	Blood	NA	DX	M	161.5	None	B-Precursor	None	2970	Alive	2970
SRR1610443	TARGET-10-PASEVJ	TARGET_phase2_di	ALL	BM	NA	DX	F	136.2	None	B-Precursor	Relapse	678	Dead	892
SRR1610444	TARGET-10-PAPCUR	TARGET_phase2_di	ALL	BM	NA	DX	F	36.6	None	B-Precursor	Relapse	222	Dead	369
SRR1610446	TARGET-10-PAPEWB	TARGET_phase2_di	ALL	BM	NA	DX	F	86.8667	None	B-Precursor	None	3430	Alive	3430
SRR1791000	TARGET-10-PAPAIZ	TARGET_phase2_di	ALL	BM	NA	DX	F	78.5333	None	B-Precursor	Relapse	932	Alive	3632
SRR1791053	TARGET-10-PANSBR	TARGET_phase2_di	ALL	BM	NA	DX	M	250.633	None	B-Precursor	Relapse	728	Dead	1688
SRR1791065	TARGET-10-PANJPG	TARGET_phase2_di	ALL	BM	NA	DX	F	160.333	None	B-Precursor	None	4072	Alive	4072
SRR1791084	TARGET-10-PARUGP	TARGET_phase2_di	ALL	BM	NA	DX	M	25.3	TCF3-PBX1	B-Precursor	Relapse	223	Dead	289
SRR1791090	TARGET-10-PARLEK	TARGET_phase2_di	ALL	Blood	NA	DX	F	107.167	MLLr	B-Precursor	Relapse	799	Alive	2900
SRR1797074	TARGET-10-PASKHT	TARGET_phase2_di	ALL	Blood	NA	DX	M	152.067	None	B-Precursor	Relapse	550	Dead	716
SRR457636	TARGET-10-PAKHZT	TARGET_phase1	ALL	Blood	NA	DX	M	169.367	None	B-Precursor	Relapse	355	Dead	605
SRR457637	TARGET-10-PAKVKK	TARGET_phase1	ALL	Blood	NA	DX	M	175	None	B-Precursor	Relapse	512	Alive	4193
SRR457638	TARGET-10-PAKTAL	TARGET_phase1	ALL	Blood	NA	DX	F	148.967	None	B-Precursor	Relapse	1043	Dead	1061
SRR457642	TARGET-10-PAKKXB	TARGET_phase1	ALL	Blood	NA	DX	F	177	None	B-Precursor	None	2097	Alive	2097
SRR457643	TARGET-10-PAKYEP	TARGET_phase1	ALL	Blood	NA	DX	M	32.9333	None	B-Precursor	Relapse	464	Alive	2463
SRR457644	TARGET-10-PALIBN	TARGET_phase1	ALL	BM	NA	DX	M	174.1	None	B-Precursor	Relapse	569	Dead	1041
SRR457646	TARGET-10-PALETF	TARGET_phase1	ALL	Blood	NA	DX	F	92.8667	None	B-Precursor	Relapse	650	Dead	768
SRR457653	TARGET-10-PAMDRM	TARGET_phase1	ALL	BM	NA	DX	M	95.8333	None	B-Precursor	Relapse	994	Dead	1213
SRR457655	TARGET-10-PAKKCA	TARGET_phase1	ALL	Blood	NA	DX	M	141.767	None	B-Precursor	Relapse	733	Dead	1110
SRR527438	TARGET-10-PANNGL	TARGET_phase1	ALL	BM	NA	DX	F	NA	None	B-Precursor	None	2514	Alive	2514
SRR527439	TARGET-10-PANSFD	TARGET_phase1	ALL	BM	NA	DX	M	NA	None	B-Precursor	Relapse	341	Dead	561
SRR527440	TARGET-10-PANEHF	TARGET_phase1	ALL	BM	NA	DX	M	190.5	None	B Cell ALL	None	1299	Alive	1299
SRR5912868	TARGET-10-PAPHZT	TARGET_phase2_di	ALL	BM	NA	DX	F	18.3667	None	B-Precursor	None	3393	Alive	3393
SRR7293809	102	CHOP	ALL	BM	NA	DX	F	79.2	ETV6-RUNX1	B Cell ALL	NA	NA	NA	NA
SRR7293810	105	CHOP	ALL	BM	NA	DX	F	28.8	None	B Cell ALL	NA	NA	NA	NA
SRR7293811	1074	CHOP	ALL	BM	NA	DX	F	62.4	ETV6-RUNX1	B Cell ALL	NA	NA	NA	NA
SRR7293813	1200	CHOP	ALL	BM	NA	DX	M	67.2	ETV6-RUNX1	B Cell ALL	NA	NA	NA	NA
SRR7293814	145	CHOP	ALL	BM	NA	DX	M	92.4	EBF1-PDGFRB	B Cell ALL	NA	NA	NA	NA
SRR7293815	149	CHOP	ALL	BM	NA	DX	F	180	None	B Cell ALL	NA	NA	NA	NA
SRR7293816	151	CHOP	ALL	BM	NA	DX	F	102	None	B Cell ALL	NA	NA	NA	NA
SRR7293817	156	CHOP	ALL	BM	NA	DX	F	75.6	None	B Cell ALL	NA	NA	NA	NA
SRR7293818	158	CHOP	ALL	BM	NA	DX	F	42	ETV6-RUNX1	B Cell ALL	NA	NA	NA	NA
SRR7293819	161	CHOP	ALL	BM	NA	DX	M	46.8	None	B Cell ALL	NA	NA	NA	NA
SRR7293820	163	CHOP	ALL	BM	NA	DX	M	67.2	ETV6-RUNX1	B Cell ALL	NA	NA	NA	NA
SRR7293821	222	CHOP	ALL	BM	NA	DX	M	192	None	B Cell ALL	NA	NA	NA	NA
SRR7293822	50	CHOP	ALL	BM	NA	DX	M	140.4	None	B Cell ALL	NA	NA	NA	NA
SRR7293823	540	CHOP	ALL	BM	NA	DX	F	22.8	ETV6-RUNX1	B Cell ALL	NA	NA	NA	NA
SRR7293824	54	CHOP	ALL	BM	NA	DX	M	46.8	ETV6-RUNX1	B Cell ALL	NA	NA	NA	NA
SRR7293826	84	CHOP	ALL	BM	NA	DX	F	193.2	None	B Cell ALL	NA	NA	NA	NA
C5RR0ACXX_3_20	MA4_24	PMJCI	ALL	BM	NA	RL	M	0.8	KMT2A-AFF1	B Cell ALL	NA	NA	NA	NA
C6GVLANXX_1_15	MA4_22	PMJCI	ALL	BM	98	RL	M	8	KMT2A-AFF1	B Cell ALL	NA	NA	NA	NA
C6GVLANXX_2_13	MA4_21	PMJCI	ALL	BM	98	RL	F	6	KMT2A-AFF1	B Cell ALL	NA	NA	NA	NA
C6GVLANXX_2_18	MA4_23	PMJCI	ALL	BM	87	RL	M	7.5	KMT2A-AFF1	B Cell ALL	NA	NA	NA	NA
C6GVLANXX_6_4	MA4_17	PMJCI	ALL	Blood	94	RL	M	5.6	KMT2A-AFF1	B Cell ALL	NA	NA	NA	NA
C6GVLANXX_8_11	MA4_20	PMJCI	ALL	BM	100	RL	M	4.2	KMT2A-AFF1	B Cell ALL	NA	NA	NA	NA
C6H19ANXX_7_6	MA4_27	PMJCI	ALL	BM	92	RL	M	6.4	KMT2A-AFF1	B Cell ALL	NA	NA	NA	NA
C6H19ANXX_7_8	MA4_18	PMJCI	ALL	BM	99	RL	F	6.3	KMT2A-AFF1	B Cell ALL	NA	NA	NA	NA
EGAR00001270146	SJINF012	SJH	ALL	BM	99	RL	F	4	KMT2A-MLLT10	B Cell ALL	NA	NA	NA	NA
EGAR00001270162	SJINF001	SJH	ALL	BM	90	RL	F	2	None	B Cell ALL	NA	NA	NA	NA
EGAR00001270174	SJINF009	SJH	ALL	BM	86	RL	M	0.27	KMT2A-MLLT1	B Cell ALL	NA	NA	NA	NA
EGAR00001270190	SJINF014	SJH	ALL	Blood	97	RL	F	3	KMT2A-AFF1	B Cell ALL	NA	NA	NA	NA
EGAR00001270196	SJINF018	SJH	ALL	BM	98	RL	F	7	KMT2A-MLLT10	B Cell ALL	NA	NA	NA	NA
EGAR00001270200	SJINF020	SJH	ALL	Blood	85	RL	M	2	KMT2A-AFF1	B Cell ALL	NA	NA	NA	NA
EGAR00001270202	SJINF002	SJH	ALL	Blood	43	RL	M	7	None	B Cell ALL	NA	NA	NA	NA
EGAR00001270204	SJINF060	SJH	ALL	BM	97	RL	F	2	KMT2A-MLLT1	B Cell ALL	NA	NA	NA	NA
EGAR00001270206	SJINF061	SJH	ALL	BM	88	RL	M	6	None	B Cell ALL	NA	NA	NA	NA
EGAR00001270212	SJINF073	SJH	ALL	Blood	99	RL	M	2.1	KMT2A-MLLT3	B Cell ALL	NA	NA	NA	NA
EGAR00001270230	SJINF065	SJH	ALL	BM	99	RL	M	1	KMT2A-AFF1	B Cell ALL	NA	NA	NA	NA
EGAR00001270260	SJINF003	SJH	ALL	BM	88	RL	M	7	KMT2A-AFF1	B Cell ALL	NA	NA	NA	NA
EGAR00001270262	SJINF004	SJH	ALL	Blood	89	RL	F	7	KMT2A-MLLT10	B Cell ALL	NA	NA	NA	NA
EGAR00001270264	SJINF006	SJH	ALL	BM	97	RL	M	2	KMT2A-AFF1	B Cell ALL	NA	NA	NA	NA
SRR7293812	11	CHOP	ALL	BM	NA	RL	F	90	None	B Cell ALL	NA	NA	NA	NA
SRR7293825	84	CHOP	ALL	BM	NA	RL	F	193.2	None	B Cell ALL	NA	NA	NA	NA
SRR1288007	TARGET-10-PAPISG	TARGET_phase2_di	ALL	BM	NA	RL	F	173.433	None	B-Precursor	Relapse	1013	Alive	3491
SRR1288010	TARGET-10-PARJZZ	TARGET_phase2_di	ALL	BM	NA	RL	M	51.2667	None	B-Precursor	Relapse	795	Dead	993
SRR1288011	TARGET-10-PAPAGK	TARGET_phase2_di	ALL	BM	NA	RL	F	28.4333	None	B-Precursor	Relapse	771	Alive	3529
SRR1288013	TARGET-10-PAPSPG	TARGET_phase2_di	ALL	BM	NA	RL	M	159.4	None	B-Precursor	Relapse	965	Dead	1533
SRR1288015	TARGET-10-PARGHW	TARGET_phase2_di	ALL	BM	NA	RL	M	228.067	None	B-Precursor	Relapse	482	Alive	1467
SRR1288016	TARGET-10-PAPJIB	TARGET_phase2_di	ALL	BM	NA	RL	F	30.1	None	B-Precursor	Relapse	851	Dead	1344
SRR1288018	TARGET-10-PAPLTZ	TARGET_phase2_di	ALL	BM	NA	RL	M	67.6667	ETV6-RUNX1	B-Precursor	Relapse	1321	Dead	2585
SRR1288019	TARGET-10-PAPIJB	TARGET_phase2_di	ALL	BM	NA	RL	F	66.8333	None	B-Precursor	Relapse	588	Alive	3715
SRR1288020	TARGET-10-PAPNNX	TARGET_phase2_di	ALL	BM	NA	RL	M	182.867	None	B-Precursor	Relapse	686	Dead	846
SRR1288025	TARGET-10-PARLAF	TARGET_phase2_di	ALL	BM	NA	RL	M	48.3	ETV6-RUNX1	B-Precursor	Relapse	618	Alive	2939
SRR1288027	TARGET-10-PARNMF	TARGET_phase2_di	ALL	BM	NA	RL	F	34.1333	ETV6-RUNX1	B-Precursor	Relapse	1022	Alive	3157
SRR1288028	TARGET-10-PARMXF	TARGET_phase2_di	ALL	BM	NA	RL	F	48.8	None	B-Precursor	Relapse	640	Dead	951
SRR1288029	TARGET-10-PAPVTA	TARGET_phase2_di	ALL	BM	NA	RL	M	34	None	B-Precursor	Relapse	1012	Alive	3217
SRR1288030	TARGET-10-PARIAD	TARGET_phase2_di	ALL	BM	NA	RL	M	19.8667	TCF3-PBX1	B-Precursor	Relapse	339	Dead	510
SRR1288031	TARGET-10-PAPRCS	TARGET_phase2_di	ALL	BM	NA	RL	M	171.567	None	B-Precursor	Relapse	353	Dead	460
SRR1288032	TARGET-10-PARBVI	TARGET_phase2_di	ALL	BM	NA	RL	F	164.933	None	B-Precursor	Relapse	958	Dead	1172
SRR1288033	TARGET-10-PANXPE	TARGET_phase2_di	ALL	BM	NA	RL	F	45.2667	None	B-Precursor	Relapse	1217	Alive	3365
SRR1288034	TARGET-10-PAPSPN	TARGET_phase2_di	ALL	BM	NA	RL	M	139.1	None	B-Precursor	Relapse	528	Dead	733
SRR1288036	TARGET-10-PANUSN	TARGET_phase2_di	ALL	BM	NA	RL	M	34.7667	None	B-Precursor	Relapse	1517	Dead	1715
SRR1288039	TARGET-10-PARFTR	TARGET_phase2_di	ALL	BM	NA	RL	M	70.9	TCF3-PBX1	B-Precursor	Relapse	284	Dead	465
SRR1288040	TARGET-10-PAPLDL	TARGET_phase2_di	ALL	BM	NA	RL	F	89.2333	None	B-Precursor	Relapse	544	Dead	1187
SRR1288044	TARGET-10-PAPCVZ	TARGET_phase2_di	ALL	BM	NA	RL	F	61.1	None	B-Precursor	Relapse	1255	Alive	3248
SRR1288048	TARGET-10-PAPEFH	TARGET_phase2_di	ALL	BM	NA	RL	F	84.7667	None	B-Precursor	Relapse	816	Dead	852
SRR1288051	TARGET-10-PARPRW	TARGET_phase2_di	ALL	BM	NA	RL	F	182.633	TCF3-HLF	B-Precursor	Relapse	377	Dead	442
SRR1288055	TARGET-10-PAPJXI	TARGET_phase2_di	ALL	BM	NA	RL	F	108.333	None	B-Precursor	Relapse	1409	Alive	3229
SRR1288065	TARGET-10-PASFXA	TARGET_phase2_di	ALL	BM	NA	RL	F	79.1333	TCF3-PBX1	B-Precursor	Relapse	455	Dead	645
SRR1288069	TARGET-10-PAPGFP	TARGET_phase2_di	ALL	BM	NA	RL	F	117.3	None	B-Precursor	Relapse	859	Dead	945
SRR1288071	TARGET-10-PAPDJM	TARGET_phase2_di	ALL	BM	NA	RL	M	27.6333	None	B-Precursor	Relapse	722	Alive	722
SRR1288076	TARGET-10-PARGVZ	TARGET_phase2_di	ALL	BM	NA	RL	F	119.033	None	B-Precursor	Relapse	989	Alive	3152
SRR1288079	TARGET-10-PARGFV	TARGET_phase2_di	ALL	BM	NA	RL	M	34.4333	None	B-Precursor	Relapse	970	Alive	3311
SRR1292949	TARGET-10-PASLZM	TARGET_phase2_di	ALL	Blood	NA	RL	F	83.2	TCF3-PBX1	B-Precursor	Relapse	258	Dead	407
SRR1292955	TARGET-10-PARAKF	TARGET_phase2_di	ALL	BM	NA	RL	F	101.7	ETV6-RUNX1	B-Precursor	Relapse	1088	Alive	1942
SRR1292957	TARGET-10-PATCTI	TARGET_phase2_di	ALL	BM	NA	RL	M	80.4667	TCF3-PBX1	B-Precursor	Relapse	363	Dead	482
SRR1292964	TARGET-10-PASKAY	TARGET_phase2_di	ALL	BM	NA	RL	M	19.5	None	B-Precursor	Relapse	312	Dead	487
SRR1292979	TARGET-10-PAPZST	TARGET_phase2_di	ALL	BM	NA	RL	F	183.033	None	B-Precursor	Relapse	171	Alive	859
SRR1292980	TARGET-10-PAPDWT	TARGET_phase2_di	ALL	BM	NA	RL	F	71.5333	None	B-Precursor	Relapse	868	Alive	3470
SRR1292990	TARGET-10-PAPECF	TARGET_phase2_di	ALL	BM	NA	RL	F	26.1667	ETV6-RUNX1	B-Precursor	Relapse	1178	Alive	1290
SRR1293012	TARGET-10-PANYYV	TARGET_phase2_di	ALL	BM	NA	RL	F	40.8	None	B-Precursor	Relapse	1304	Alive	3122
SRR1293022	TARGET-10-PAPPGN	TARGET_phase2_di	ALL	BM	NA	RL	M	13.2	None	B-Precursor	Relapse	387	Alive	2256
SRR1293029	TARGET-10-PASHUI	TARGET_phase2_di	ALL	BM	NA	RL	M	62.1667	None	B-Precursor	Relapse	574	Dead	605
SRR1293032	TARGET-10-PARXMC	TARGET_phase2_di	ALL	BM	NA	RL	F	84.2	ETV6-RUNX1	B-Precursor	Relapse	672	Alive	2818
SRR1293039	TARGET-10-PAPMVB	TARGET_phase2_di	ALL	BM	NA	RL	M	23.3	ETV6-RUNX1	B-Precursor	Relapse	776	Dead	1413
SRR1293040	TARGET-10-PAPACP	TARGET_phase2_di	ALL	BM	NA	RL	F	67.1	None	B-Precursor	Relapse	1303	Dead	2378
SRR1293043	TARGET-10-PARFLV	TARGET_phase2_di	ALL	BM	NA	RL	M	196.867	None	B-Precursor	Relapse	293	Dead	334
SRR1293047	TARGET-10-PANCVR	TARGET_phase2_di	ALL	BM	NA	RL	M	77.6333	None	B-Precursor	Relapse	285	Dead	473
SRR1293050	TARGET-10-PAPJHB	TARGET_phase2_di	ALL	BM	NA	RL	F	66.8333	None	B-Precursor	Relapse	1260	Alive	1870
SRR1293051	TARGET-10-PANKAK	TARGET_phase2_di	ALL	BM	NA	RL	M	78.0667	None	B-Precursor	Relapse	950	Dead	1095
SRR1293052	TARGET-10-PAPMFI	TARGET_phase2_di	ALL	BM	NA	RL	M	57.0333	ETV6-RUNX1	B-Precursor	Relapse	1343	Dead	2585
SRR1293053	TARGET-10-PARJSR	TARGET_phase2_di	ALL	BM	NA	RL	M	136.433	None	B-Precursor	Relapse	588	Dead	853
SRR1293055	TARGET-10-PAPNMY	TARGET_phase2_di	ALL	BM	NA	RL	M	170.3	None	B-Precursor	Relapse	881	Dead	1967
SRR1293058	TARGET-10-PAPNFY	TARGET_phase2_di	ALL	BM	NA	RL	M	138.367	None	B-Precursor	Relapse	1083	Dead	1217
SRR1610445	TARGET-10-PAKSWW	TARGET_phase2_di	ALL	BM	NA	RL	M	183.867	None	B-Precursor	Relapse	532	Dead	1592
SRR1790995	TARGET-10-PANTSM	TARGET_phase2_di	ALL	BM	NA	RL	M	86.3667	None	B-Precursor	Relapse	1087	Dead	1214
SRR1791015	TARGET-10-PAPLDM	TARGET_phase2_di	ALL	BM	NA	RL	F	37.4667	None	B-Precursor	Relapse	1212	Alive	3280
SRR1791023	TARGET-10-PANZPJ	TARGET_phase2_di	ALL	BM	NA	RL	M	158.533	None	B-Precursor	Relapse	932	Dead	953
SRR1791058	TARGET-10-PAPEAB	TARGET_phase2_di	ALL	BM	NA	RL	F	45.1667	None	B-Precursor	Relapse	1340	Alive	3353
SRR1791102	TARGET-10-PANSDA	TARGET_phase2_di	ALL	BM	NA	RL	F	153.867	None	B-Precursor	Relapse	863	Dead	1141
SRR1797119	TARGET-10-PAPZNK	TARGET_phase2_di	ALL	BM	NA	RL	F	121.933	None	B-Precursor	Relapse	625	Dead	883
