## Supplementary Data files for "A convergent malignant phenotype in B-cell acute lymphoblastic leukemia involving the splicing factor SRRM1": data_file_5.txt

Gene	statistic	p.value	estimate
SRRM1	12.26209235	8.18E-30	0.51076141
EXOSC6	12.19921733	1.45E-29	0.508821779
NOL9	9.966047838	3.61E-21	0.434820617
PABPC4	9.737777526	2.30E-20	0.426691729
MTRF1L	8.692569688	7.72E-17	0.388138213
NSUN3	7.648011539	1.37E-13	0.347460302
MBNL1	6.983297786	1.11E-11	0.320494479
ODC1	6.695240449	6.81E-11	0.308557315
GNL3L	6.272970622	8.71E-10	0.290792579
SAMD4A	6.032280778	3.51E-09	0.280529203
URB2	5.416172939	1.02E-07	0.253820701
NAP1L1	5.016590741	7.74E-07	0.236178523
C8orf88	4.700884777	3.50E-06	0.222071563
UTP20	4.654380752	4.35E-06	0.219981511
SLC29A2	4.172818487	3.65E-05	0.19816437
PCBP3	3.883151121	0.000119485	0.184895427
RRP15	3.751069905	0.00020044	0.178810911
BAG2	3.500533369	0.000513314	0.167213528
RRP8	3.253579649	0.001230382	0.155713637
EIF5A2	3.229314189	0.001336944	0.154580164
DPH6	2.513683822	0.012315617	0.120895097
EIF3C	2.432774385	0.015394322	0.117057969
TOP1MT	2.289863906	0.022517324	0.110267722
FAM120A	2.189344441	0.029113698	0.105482316
DHX37	2.10901141	0.03552664	0.10165263
NLE1	1.555942561	0.120464323	0.075172364
RIOX2	1.547920242	0.122384045	0.074786954
FAM207A	0.88432228	0.377021089	0.042806282
MYC	0.729544779	0.466069423	0.0353245
GLUL	0.35136955	0.725484841	0.017021444
SORD	0.325518172	0.744948754	0.015769446
NOL6	0.085727869	0.931723024	0.004153493
NOP14	-0.330002373	0.741560385	-0.015986624
BOP1	-0.594941834	0.552198228	-0.028813058
MYBBP1A	-2.753867679	0.006141638	-0.13225331
RRS1	-3.235529204	0.001308865	-0.154870534
KRI1	-4.747200311	2.82E-06	-0.224150106
