## Supplementary Data files for "A convergent malignant phenotype in B-cell acute lymphoblastic leukemia involving the splicing factor SRRM1": data_file_6.xlsx

### Sheet: supp_table_2_scores
Sample	None	Relapse	Sample_type
C5RR0ACXX_3_22	0.1975	0.8025	Diagnostic
C5RR0ACXX_4_21	0.15	0.85	Diagnostic
C5RR0ACXX_5_14	0.2575	0.7425	Diagnostic
C5RR0ACXX_6_18	0.215	0.785	Diagnostic
C5RR0ACXX_7_23	0.2875	0.7125	Diagnostic
C5RRKACXX_6_27	0.3075	0.6925	Diagnostic
C5RRKACXX_7_4	0.3025	0.6975	Diagnostic
C5RRKACXX_8_13	0.21	0.79	Diagnostic
C5RT7ACXX_2_2	0.2675	0.7325	Diagnostic
C5RT7ACXX_3_7	0.3375	0.6625	Diagnostic
C5RT7ACXX_4_5	0.2875	0.7125	Diagnostic
C5RT7ACXX_5_6	0.3425	0.6575	Diagnostic
C5RT7ACXX_6_9	0.2325	0.7675	Diagnostic
C5RT7ACXX_7_12	0.2425	0.7575	Diagnostic
C5RT7ACXX_8_15	0.245	0.755	Diagnostic
C5RT7ACXX_8_16	0.175	0.825	Diagnostic
C5RT7ACXX_8_19	0.1825	0.8175	Diagnostic
C5RT7ACXX_8_20	0.2475	0.7525	Diagnostic
C5TMRACXX_1_25	0.1825	0.8175	Diagnostic
C5TMRACXX_2_11	0.2175	0.7825	Diagnostic
C6GVLANXX_1_12	0.1575	0.8425	Diagnostic
C6GVLANXX_1_14	0.145	0.855	Diagnostic
C6GVLANXX_1_16	0.3475	0.6525	Diagnostic
C6GVLANXX_2_19	0.1925	0.8075	Diagnostic
C6GVLANXX_3_22	0.2425	0.7575	Diagnostic
C6GVLANXX_3_23	0.165	0.835	Diagnostic
C6GVLANXX_4_25	0.1825	0.8175	Diagnostic
C6GVLANXX_4_27	0.1025	0.8975	Diagnostic
C6GVLANXX_5_1	0.1975	0.8025	Diagnostic
C6GVLANXX_5_3	0.1625	0.8375	Diagnostic
C6GVLANXX_6_2	0.1775	0.8225	Diagnostic
C6GVLANXX_7_10	0.37	0.63	Diagnostic
C6GVLANXX_7_5	0.165	0.835	Diagnostic
C6GVLANXX_8_10	0.235	0.765	Diagnostic
C6H19ANXX_1_15	0.2325	0.7675	Diagnostic
C6H19ANXX_1_16	0.1275	0.8725	Diagnostic
C6H19ANXX_2_18	0.1625	0.8375	Diagnostic
C6H19ANXX_2_19	0.1575	0.8425	Diagnostic
C6H19ANXX_3_20	0.27	0.73	Diagnostic
C6H19ANXX_3_21	0.3125	0.6875	Diagnostic
C6H19ANXX_7_7	0.145	0.855	Diagnostic
C6H19ANXX_7_9	0.1575	0.8425	Diagnostic
EGAR00001270148	0.415	0.585	Diagnostic
EGAR00001270150	0.29	0.71	Diagnostic
EGAR00001270152	0.3075	0.6925	Diagnostic
EGAR00001270154	0.22	0.78	Diagnostic
EGAR00001270156	0.23	0.77	Diagnostic
EGAR00001270158	0.2475	0.7525	Diagnostic
EGAR00001270160	0.2525	0.7475	Diagnostic
EGAR00001270164	0.415	0.585	Diagnostic
EGAR00001270166	0.295	0.705	Diagnostic
EGAR00001270168	0.2425	0.7575	Diagnostic
EGAR00001270172	0.33	0.67	Diagnostic
EGAR00001270176	0.21	0.79	Diagnostic
EGAR00001270178	0.3375	0.6625	Diagnostic
EGAR00001270180	0.3275	0.6725	Diagnostic
EGAR00001270182	0.455	0.545	Diagnostic
EGAR00001270184	0.3225	0.6775	Diagnostic
EGAR00001270188	0.2575	0.7425	Diagnostic
EGAR00001270192	0.3075	0.6925	Diagnostic
EGAR00001270194	0.4175	0.5825	Diagnostic
EGAR00001270198	0.4275	0.5725	Diagnostic
EGAR00001270208	0.305	0.695	Diagnostic
EGAR00001270210	0.4725	0.5275	Diagnostic
EGAR00001270214	0.3175	0.6825	Diagnostic
EGAR00001270216	0.205	0.795	Diagnostic
EGAR00001270218	0.425	0.575	Diagnostic
EGAR00001270220	0.275	0.725	Diagnostic
EGAR00001270222	0.265	0.735	Diagnostic
EGAR00001270224	0.2275	0.7725	Diagnostic
EGAR00001270226	0.24	0.76	Diagnostic
EGAR00001270228	0.4125	0.5875	Diagnostic
EGAR00001270232	0.36	0.64	Diagnostic
EGAR00001270234	0.25	0.75	Diagnostic
EGAR00001270236	0.3175	0.6825	Diagnostic
EGAR00001270240	0.46	0.54	Diagnostic
EGAR00001270244	0.34	0.66	Diagnostic
EGAR00001270248	0.2125	0.7875	Diagnostic
EGAR00001270250	0.4175	0.5825	Diagnostic
EGAR00001270252	0.18	0.82	Diagnostic
EGAR00001270256	0.24	0.76	Diagnostic
EGAR00001270258	0.2275	0.7725	Diagnostic
EGAR00001270266	0.23	0.77	Diagnostic
EGAR00001270268	0.29	0.71	Diagnostic
EGAR00001270270	0.2175	0.7825	Diagnostic
EGAR00001270272	0.3275	0.6725	Diagnostic
EGAR00001434788_Case_001	0.38	0.62	Diagnostic
EGAR00001434789_Case_002	0.43	0.57	Diagnostic
EGAR00001434790_Case_003	0.4025	0.5975	Diagnostic
EGAR00001434791_Case_004	0.6125	0.3875	Diagnostic
EGAR00001434792_Case_005	0.43	0.57	Diagnostic
EGAR00001434793_Case_006	0.4525	0.5475	Diagnostic
EGAR00001434794_Case_007	0.545	0.455	Diagnostic
EGAR00001434795_Case_008	0.2725	0.7275	Diagnostic
EGAR00001434796_Case_009	0.435	0.565	Diagnostic
EGAR00001434797_Case_010	0.415	0.585	Diagnostic
EGAR00001434798_Case_011	0.345	0.655	Diagnostic
EGAR00001434799_Case_012	0.5325	0.4675	Diagnostic
EGAR00001434800_Case_013	0.5725	0.4275	Diagnostic
EGAR00001434801_Case_014	0.3475	0.6525	Diagnostic
EGAR00001434802_Case_015	0.415	0.585	Diagnostic
EGAR00001434803_Case_016	0.6325	0.3675	Diagnostic
EGAR00001434804_Case_017	0.33	0.67	Diagnostic
EGAR00001434805_Case_018	0.4225	0.5775	Diagnostic
EGAR00001434806_Case_019	0.3525	0.6475	Diagnostic
EGAR00001434807_Case_020	0.44	0.56	Diagnostic
EGAR00001434808_Case_021	0.5575	0.4425	Diagnostic
EGAR00001434809_Case_022	0.3825	0.6175	Diagnostic
EGAR00001434810_Case_023	0.555	0.445	Diagnostic
EGAR00001434811_Case_024	0.5125	0.4875	Diagnostic
EGAR00001434812_Case_025	0.59	0.41	Diagnostic
EGAR00001434813_Case_026	0.6175	0.3825	Diagnostic
EGAR00001434814_Case_027	0.64	0.36	Diagnostic
EGAR00001434815_Case_028	0.445	0.555	Diagnostic
EGAR00001434816_Case_029	0.48	0.52	Diagnostic
EGAR00001434817_Case_030	0.51	0.49	Diagnostic
EGAR00001434818_Case_031	0.5725	0.4275	Diagnostic
EGAR00001434819_Case_032	0.5425	0.4575	Diagnostic
EGAR00001434820_Case_033	0.4325	0.5675	Diagnostic
EGAR00001434821_Case_034	0.4675	0.5325	Diagnostic
EGAR00001434822_Case_035	0.25	0.75	Diagnostic
EGAR00001434823_Case_036	0.4725	0.5275	Diagnostic
EGAR00001434824_Case_037	0.555	0.445	Diagnostic
EGAR00001434825_Case_038	0.515	0.485	Diagnostic
EGAR00001434826_Case_039	0.395	0.605	Diagnostic
EGAR00001434827_Case_040	0.245	0.755	Diagnostic
EGAR00001434828_Case_041	0.5925	0.4075	Diagnostic
EGAR00001434829_Case_042	0.6275	0.3725	Diagnostic
EGAR00001434830_Case_043	0.2925	0.7075	Diagnostic
EGAR00001434831_Case_044	0.185	0.815	Diagnostic
EGAR00001434832_Case_045	0.575	0.425	Diagnostic
EGAR00001434833_Case_046	0.4375	0.5625	Diagnostic
EGAR00001434834_Case_047	0.5875	0.4125	Diagnostic
EGAR00001434835_Case_048	0.16	0.84	Diagnostic
EGAR00001434836_Case_049	0.485	0.515	Diagnostic
EGAR00001434837_Case_050	0.5	0.5	Diagnostic
EGAR00001434838_Case_051	0.47	0.53	Diagnostic
EGAR00001434839_Case_052	0.56	0.44	Diagnostic
EGAR00001434840_Case_053	0.3525	0.6475	Diagnostic
EGAR00001434841_Case_054	0.6125	0.3875	Diagnostic
EGAR00001434842_Case_055	0.4625	0.5375	Diagnostic
EGAR00001434843_Case_056	0.4875	0.5125	Diagnostic
EGAR00001434844_Case_057	0.525	0.475	Diagnostic
EGAR00001434845_Case_058	0.3575	0.6425	Diagnostic
EGAR00001434846_Case_059	0.3775	0.6225	Diagnostic
EGAR00001434847_Case_060	0.535	0.465	Diagnostic
EGAR00001434848_Case_061	0.5275	0.4725	Diagnostic
EGAR00001434849_Case_062	0.37	0.63	Diagnostic
EGAR00001434850_Case_063	0.4275	0.5725	Diagnostic
EGAR00001434851_Case_064	0.4625	0.5375	Diagnostic
EGAR00001434852_Case_065	0.485	0.515	Diagnostic
EGAR00001434853_Case_066	0.2325	0.7675	Diagnostic
EGAR00001434854_Case_067	0.365	0.635	Diagnostic
EGAR00001434855_Case_068	0.4475	0.5525	Diagnostic
EGAR00001434856_Case_069	0.3575	0.6425	Diagnostic
EGAR00001434857_Case_070	0.5375	0.4625	Diagnostic
EGAR00001434858_Case_071	0.47	0.53	Diagnostic
EGAR00001434859_Case_072	0.33	0.67	Diagnostic
EGAR00001434860_Case_073	0.5675	0.4325	Diagnostic
EGAR00001434861_Case_074	0.3975	0.6025	Diagnostic
EGAR00001434862_Case_075	0.4775	0.5225	Diagnostic
EGAR00001434863_Case_076	0.3625	0.6375	Diagnostic
EGAR00001434864_Case_077	0.31	0.69	Diagnostic
EGAR00001434865_Case_078	0.2475	0.7525	Diagnostic
EGAR00001434866_Case_079	0.6125	0.3875	Diagnostic
EGAR00001434867_Case_080	0.34	0.66	Diagnostic
EGAR00001434868_Case_081	0.4475	0.5525	Diagnostic
EGAR00001434869_Case_082	0.275	0.725	Diagnostic
EGAR00001434870_Case_083	0.3675	0.6325	Diagnostic
EGAR00001434871_Case_084	0.4675	0.5325	Diagnostic
EGAR00001434872_Case_085	0.645	0.355	Diagnostic
EGAR00001434873_Case_086	0.51	0.49	Diagnostic
EGAR00001434875_Case_088	0.3925	0.6075	Diagnostic
EGAR00001434876_Case_089	0.6075	0.3925	Diagnostic
EGAR00001434877_Case_090	0.18	0.82	Diagnostic
EGAR00001434878_Case_091	0.5525	0.4475	Diagnostic
EGAR00001434879_Case_092	0.585	0.415	Diagnostic
EGAR00001434880_Case_093	0.5025	0.4975	Diagnostic
EGAR00001434881_Case_094	0.555	0.445	Diagnostic
EGAR00001434882_Case_095	0.255	0.745	Diagnostic
EGAR00001434883_Case_096	0.43	0.57	Diagnostic
EGAR00001434884_Case_097	0.35	0.65	Diagnostic
EGAR00001434885_Case_098	0.4275	0.5725	Diagnostic
EGAR00001434886_Case_099	0.5575	0.4425	Diagnostic
EGAR00001434888_Case_101	0.495	0.505	Diagnostic
EGAR00001434889_Case_102	0.43	0.57	Diagnostic
EGAR00001434890_Case_103	0.405	0.595	Diagnostic
EGAR00001434891_Case_104	0.5675	0.4325	Diagnostic
EGAR00001434892_Case_105	0.36	0.64	Diagnostic
EGAR00001434893_Case_106	0.4825	0.5175	Diagnostic
EGAR00001434894_Case_107	0.3425	0.6575	Diagnostic
EGAR00001434895_Case_108	0.5	0.5	Diagnostic
EGAR00001434896_Case_109	0.52	0.48	Diagnostic
EGAR00001434897_Case_110	0.395	0.605	Diagnostic
EGAR00001434898_Case_111	0.4525	0.5475	Diagnostic
EGAR00001434899_Case_112	0.5175	0.4825	Diagnostic
EGAR00001434900_Case_113	0.355	0.645	Diagnostic
EGAR00001434901_Case_114	0.5375	0.4625	Diagnostic
EGAR00001434902_Case_115	0.4075	0.5925	Diagnostic
EGAR00001434903_Case_116	0.39	0.61	Diagnostic
EGAR00001434904_Case_117	0.525	0.475	Diagnostic
EGAR00001434905_Case_118	0.41	0.59	Diagnostic
EGAR00001434906_Case_119	0.37	0.63	Diagnostic
EGAR00001434907_Case_120	0.42	0.58	Diagnostic
EGAR00001434908_Case_121	0.4925	0.5075	Diagnostic
EGAR00001434909_Case_122	0.2425	0.7575	Diagnostic
EGAR00001434910_Case_123	0.645	0.355	Diagnostic
EGAR00001434911_Case_124	0.2575	0.7425	Diagnostic
EGAR00001434912_Case_125	0.3475	0.6525	Diagnostic
EGAR00001434913_Case_126	0.595	0.405	Diagnostic
EGAR00001434914_Case_127	0.4475	0.5525	Diagnostic
EGAR00001434915_Case_128	0.155	0.845	Diagnostic
EGAR00001434916_Case_129	0.63	0.37	Diagnostic
EGAR00001434917_Case_130	0.345	0.655	Diagnostic
EGAR00001434918_Case_131	0.555	0.445	Diagnostic
EGAR00001434919_Case_132	0.495	0.505	Diagnostic
EGAR00001434920_Case_133	0.3125	0.6875	Diagnostic
EGAR00001434921_Case_134	0.58	0.42	Diagnostic
EGAR00001434922_Case_135	0.41	0.59	Diagnostic
EGAR00001434923_Case_136	0.46	0.54	Diagnostic
EGAR00001434924_Case_137	0.595	0.405	Diagnostic
EGAR00001434925_Case_138	0.395	0.605	Diagnostic
EGAR00001434926_Case_139	0.38	0.62	Diagnostic
EGAR00001434927_Case_140	0.3775	0.6225	Diagnostic
EGAR00001434928_Case_141	0.445	0.555	Diagnostic
EGAR00001434929_Case_142	0.55	0.45	Diagnostic
EGAR00001434930_Case_143	0.4075	0.5925	Diagnostic
EGAR00001434931_Case_144	0.29	0.71	Diagnostic
EGAR00001434932_Case_145	0.3325	0.6675	Diagnostic
EGAR00001434933_Case_146	0.5075	0.4925	Diagnostic
EGAR00001434934_Case_147	0.535	0.465	Diagnostic
EGAR00001434935_Case_148	0.5825	0.4175	Diagnostic
EGAR00001434936_Case_149	0.32	0.68	Diagnostic
EGAR00001434937_Case_150	0.4625	0.5375	Diagnostic
EGAR00001434938_Case_151	0.5325	0.4675	Diagnostic
EGAR00001434939_Case_152	0.2625	0.7375	Diagnostic
EGAR00001434940_Case_153	0.3425	0.6575	Diagnostic
EGAR00001434941_Case_154	0.4125	0.5875	Diagnostic
EGAR00001434942_Case_155	0.3025	0.6975	Diagnostic
EGAR00001434943_Case_156	0.5425	0.4575	Diagnostic
EGAR00001434944_Case_157	0.19	0.81	Diagnostic
EGAR00001434945_Case_158	0.6025	0.3975	Diagnostic
EGAR00001434946_Case_159	0.41	0.59	Diagnostic
EGAR00001434947_Case_160	0.1775	0.8225	Diagnostic
EGAR00001434948_Case_161	0.445	0.555	Diagnostic
EGAR00001434949_Case_162	0.3825	0.6175	Diagnostic
EGAR00001434950_Case_163	0.355	0.645	Diagnostic
EGAR00001434951_Case_164	0.5875	0.4125	Diagnostic
EGAR00001434952_Case_165	0.44	0.56	Diagnostic
EGAR00001434953_Case_166	0.2025	0.7975	Diagnostic
EGAR00001434954_Case_167	0.38	0.62	Diagnostic
EGAR00001434955_Case_168	0.56	0.44	Diagnostic
EGAR00001434956_Case_169	0.485	0.515	Diagnostic
EGAR00001434957_Case_170	0.2275	0.7725	Diagnostic
EGAR00001434958_Case_171	0.4975	0.5025	Diagnostic
EGAR00001434959_Case_172	0.425	0.575	Diagnostic
EGAR00001434960_Case_173	0.5525	0.4475	Diagnostic
EGAR00001434961_Case_174	0.3175	0.6825	Diagnostic
EGAR00001434962_Case_175	0.56	0.44	Diagnostic
EGAR00001434963_Case_176	0.6025	0.3975	Diagnostic
EGAR00001434964_Case_177	0.3325	0.6675	Diagnostic
EGAR00001434965_Case_178	0.49	0.51	Diagnostic
EGAR00001434966_Case_179	0.465	0.535	Diagnostic
EGAR00001434967_Case_180	0.4925	0.5075	Diagnostic
EGAR00001434968_Case_181	0.3325	0.6675	Diagnostic
EGAR00001434969_Case_182	0.55	0.45	Diagnostic
EGAR00001434970_Case_183	0.235	0.765	Diagnostic
EGAR00001434971_Case_184	0.345	0.655	Diagnostic
EGAR00001434972_Case_185	0.5075	0.4925	Diagnostic
EGAR00001434973_Case_186	0.4925	0.5075	Diagnostic
EGAR00001434974_Case_187	0.6	0.4	Diagnostic
EGAR00001434975_Case_188	0.435	0.565	Diagnostic
EGAR00001434976_Case_189	0.5075	0.4925	Diagnostic
EGAR00001434977_Case_190	0.5475	0.4525	Diagnostic
EGAR00001434978_Case_191	0.605	0.395	Diagnostic
EGAR00001434979_Case_192	0.4175	0.5825	Diagnostic
EGAR00001434980_Case_193	0.2825	0.7175	Diagnostic
EGAR00001434981_Case_194	0.35	0.65	Diagnostic
EGAR00001434982_Case_195	0.38	0.62	Diagnostic
SRR1288005	0.1225	0.8775	Diagnostic
SRR1288006	0.775	0.225	Diagnostic
SRR1288008	0.105	0.895	Diagnostic
SRR1288009	0.1225	0.8775	Diagnostic
SRR1288012	0.0225	0.9775	Diagnostic
SRR1288014	0.7475	0.2525	Diagnostic
SRR1288017	0.0325	0.9675	Diagnostic
SRR1288021	0.0375	0.9625	Diagnostic
SRR1288022	0.0475	0.9525	Diagnostic
SRR1288023	0.155	0.845	Diagnostic
SRR1288024	0.11	0.89	Diagnostic
SRR1288026	0.035	0.965	Diagnostic
SRR1288035	0.0375	0.9625	Diagnostic
SRR1288038	0.0875	0.9125	Diagnostic
SRR1288042	0.0225	0.9775	Diagnostic
SRR1288043	0.11	0.89	Diagnostic
SRR1288045	0.045	0.955	Diagnostic
SRR1288046	0.07	0.93	Diagnostic
SRR1288047	0.0875	0.9125	Diagnostic
SRR1288053	0.785	0.215	Diagnostic
SRR1288057	0.0225	0.9775	Diagnostic
SRR1288058	0.11	0.89	Diagnostic
SRR1288059	0.79	0.21	Diagnostic
SRR1288060	0.05	0.95	Diagnostic
SRR1288062	0.0875	0.9125	Diagnostic
SRR1288063	0.79	0.21	Diagnostic
SRR1288067	0.0825	0.9175	Diagnostic
SRR1288072	0.0725	0.9275	Diagnostic
SRR1288073	0.1325	0.8675	Diagnostic
SRR1288074	0.0375	0.9625	Diagnostic
SRR1288075	0.0575	0.9425	Diagnostic
SRR1288077	0.0325	0.9675	Diagnostic
SRR1288078	0.1475	0.8525	Diagnostic
SRR1288080	0.0775	0.9225	Diagnostic
SRR1288081	0.09	0.91	Diagnostic
SRR1288083	0.0625	0.9375	Diagnostic
SRR1288085	0.04	0.96	Diagnostic
SRR1288087	0.8025	0.1975	Diagnostic
SRR1292945	0.125	0.875	Diagnostic
SRR1292946	0.0575	0.9425	Diagnostic
SRR1292948	0.7275	0.2725	Diagnostic
SRR1292950	0.035	0.965	Diagnostic
SRR1292951	0.0925	0.9075	Diagnostic
SRR1292952	0.1	0.9	Diagnostic
SRR1292956	0.0075	0.9925	Diagnostic
SRR1292958	0.03	0.97	Diagnostic
SRR1292959	0.785	0.215	Diagnostic
SRR1292960	0.705	0.295	Diagnostic
SRR1292961	0.0275	0.9725	Diagnostic
SRR1292962	0.7975	0.2025	Diagnostic
SRR1292968	0.195	0.805	Diagnostic
SRR1292969	0.7575	0.2425	Diagnostic
SRR1292970	0.1075	0.8925	Diagnostic
SRR1292972	0.05	0.95	Diagnostic
SRR1292973	0.04	0.96	Diagnostic
SRR1292974	0.725	0.275	Diagnostic
SRR1292981	0.1375	0.8625	Diagnostic
SRR1292983	0.12	0.88	Diagnostic
SRR1292985	0.7425	0.2575	Diagnostic
SRR1292986	0.155	0.845	Diagnostic
SRR1292987	0.1225	0.8775	Diagnostic
SRR1292988	0.08	0.92	Diagnostic
SRR1292989	0.1325	0.8675	Diagnostic
SRR1292991	0.13	0.87	Diagnostic
SRR1292992	0.045	0.955	Diagnostic
SRR1292993	0.1025	0.8975	Diagnostic
SRR1292994	0.0675	0.9325	Diagnostic
SRR1292995	0.125	0.875	Diagnostic
SRR1292996	0.1475	0.8525	Diagnostic
SRR1292998	0.025	0.975	Diagnostic
SRR1293001	0.085	0.915	Diagnostic
SRR1293002	0.125	0.875	Diagnostic
SRR1293003	0.1275	0.8725	Diagnostic
SRR1293005	0.7625	0.2375	Diagnostic
SRR1293008	0.025	0.975	Diagnostic
SRR1293009	0.8625	0.1375	Diagnostic
SRR1293010	0.0475	0.9525	Diagnostic
SRR1293011	0.775	0.225	Diagnostic
SRR1293013	0.055	0.945	Diagnostic
SRR1293014	0.0725	0.9275	Diagnostic
SRR1293015	0.735	0.265	Diagnostic
SRR1293016	0.805	0.195	Diagnostic
SRR1293018	0.0825	0.9175	Diagnostic
SRR1293019	0.075	0.925	Diagnostic
SRR1293020	0.075	0.925	Diagnostic
SRR1293021	0.095	0.905	Diagnostic
SRR1293023	0.095	0.905	Diagnostic
SRR1293025	0.04	0.96	Diagnostic
SRR1293026	0.1025	0.8975	Diagnostic
SRR1293028	0.1575	0.8425	Diagnostic
SRR1293030	0.0925	0.9075	Diagnostic
SRR1293031	0.1225	0.8775	Diagnostic
SRR1293033	0.025	0.975	Diagnostic
SRR1293035	0.045	0.955	Diagnostic
SRR1293037	0.075	0.925	Diagnostic
SRR1293038	0.1425	0.8575	Diagnostic
SRR1293041	0.0425	0.9575	Diagnostic
SRR1293042	0.7775	0.2225	Diagnostic
SRR1293044	0.7075	0.2925	Diagnostic
SRR1293046	0.0575	0.9425	Diagnostic
SRR1293048	0.8275	0.1725	Diagnostic
SRR1293049	0.1	0.9	Diagnostic
SRR1293054	0.0725	0.9275	Diagnostic
SRR1293056	0.1625	0.8375	Diagnostic
SRR1293061	0.6875	0.3125	Diagnostic
SRR1293062	0.075	0.925	Diagnostic
SRR1293063	0.765	0.235	Diagnostic
SRR1293064	0.7725	0.2275	Diagnostic
SRR1293065	0.055	0.945	Diagnostic
SRR1293066	0.1625	0.8375	Diagnostic
SRR1293067	0.75	0.25	Diagnostic
SRR1610443	0.0825	0.9175	Diagnostic
SRR1610444	0.06	0.94	Diagnostic
SRR1610446	0.665	0.335	Diagnostic
SRR1791000	0.025	0.975	Diagnostic
SRR1791053	0.0575	0.9425	Diagnostic
SRR1791065	0.775	0.225	Diagnostic
SRR1791084	0.0425	0.9575	Diagnostic
SRR1791090	0.055	0.945	Diagnostic
SRR1797074	0.04	0.96	Diagnostic
SRR457636	0.095	0.905	Diagnostic
SRR457637	0.1025	0.8975	Diagnostic
SRR457638	0.07	0.93	Diagnostic
SRR457642	0.6875	0.3125	Diagnostic
SRR457643	0.0775	0.9225	Diagnostic
SRR457644	0.0925	0.9075	Diagnostic
SRR457646	0.1125	0.8875	Diagnostic
SRR457653	0.08	0.92	Diagnostic
SRR457655	0.065	0.935	Diagnostic
SRR527438	0.73	0.27	Diagnostic
SRR527439	0.1325	0.8675	Diagnostic
SRR527440	0.7675	0.2325	Diagnostic
SRR5912868	0.7225	0.2775	Diagnostic
SRR7293809	0.3525	0.6475	Diagnostic
SRR7293810	0.4125	0.5875	Diagnostic
SRR7293811	0.4675	0.5325	Diagnostic
SRR7293813	0.3	0.7	Diagnostic
SRR7293814	0.34	0.66	Diagnostic
SRR7293815	0.3475	0.6525	Diagnostic
SRR7293816	0.375	0.625	Diagnostic
SRR7293817	0.395	0.605	Diagnostic
SRR7293818	0.3775	0.6225	Diagnostic
SRR7293819	0.3925	0.6075	Diagnostic
SRR7293820	0.5275	0.4725	Diagnostic
SRR7293821	0.4025	0.5975	Diagnostic
SRR7293822	0.4125	0.5875	Diagnostic
SRR7293823	0.3425	0.6575	Diagnostic
SRR7293824	0.3775	0.6225	Diagnostic
SRR7293826	0.4075	0.5925	Diagnostic
C5RR0ACXX_3_20	0.19	0.81	Relapse
C6GVLANXX_1_15	0.2825	0.7175	Relapse
C6GVLANXX_2_13	0.225	0.775	Relapse
C6GVLANXX_2_18	0.1025	0.8975	Relapse
C6GVLANXX_6_4	0.2675	0.7325	Relapse
C6GVLANXX_8_11	0.1575	0.8425	Relapse
C6H19ANXX_7_6	0.165	0.835	Relapse
C6H19ANXX_7_8	0.0825	0.9175	Relapse
EGAR00001270146	0.2825	0.7175	Relapse
EGAR00001270162	0.2875	0.7125	Relapse
EGAR00001270174	0.2825	0.7175	Relapse
EGAR00001270190	0.2675	0.7325	Relapse
EGAR00001270196	0.43	0.57	Relapse
EGAR00001270200	0.2675	0.7325	Relapse
EGAR00001270202	0.225	0.775	Relapse
EGAR00001270204	0.2325	0.7675	Relapse
EGAR00001270206	0.3225	0.6775	Relapse
EGAR00001270212	0.3325	0.6675	Relapse
EGAR00001270230	0.23	0.77	Relapse
EGAR00001270260	0.315	0.685	Relapse
EGAR00001270262	0.285	0.715	Relapse
EGAR00001270264	0.335	0.665	Relapse
SRR7293812	0.5225	0.4775	Relapse
SRR7293825	0.4225	0.5775	Relapse
SRR1288007	0.0975	0.9025	Relapse
SRR1288010	0.2375	0.7625	Relapse
SRR1288011	0.07	0.93	Relapse
SRR1288013	0.09	0.91	Relapse
SRR1288015	0.1975	0.8025	Relapse
SRR1288016	0.445	0.555	Relapse
SRR1288018	0.405	0.595	Relapse
SRR1288019	0.2	0.8	Relapse
SRR1288020	0.155	0.845	Relapse
SRR1288025	0.3575	0.6425	Relapse
SRR1288027	0.2425	0.7575	Relapse
SRR1288028	0.3375	0.6625	Relapse
SRR1288029	0.1725	0.8275	Relapse
SRR1288030	0.15	0.85	Relapse
SRR1288031	0.0625	0.9375	Relapse
SRR1288032	0.165	0.835	Relapse
SRR1288033	0.4975	0.5025	Relapse
SRR1288034	0.0825	0.9175	Relapse
SRR1288036	0.1275	0.8725	Relapse
SRR1288039	0.065	0.935	Relapse
SRR1288040	0.2375	0.7625	Relapse
SRR1288044	0.2575	0.7425	Relapse
SRR1288048	0.1325	0.8675	Relapse
SRR1288051	0.07	0.93	Relapse
SRR1288055	0.22	0.78	Relapse
SRR1288065	0.105	0.895	Relapse
SRR1288069	0.0775	0.9225	Relapse
SRR1288071	0.3225	0.6775	Relapse
SRR1288076	0.155	0.845	Relapse
SRR1288079	0.165	0.835	Relapse
SRR1292949	0.085	0.915	Relapse
SRR1292955	0.14	0.86	Relapse
SRR1292957	0.155	0.845	Relapse
SRR1292964	0.095	0.905	Relapse
SRR1292979	0.2175	0.7825	Relapse
SRR1292980	0.29	0.71	Relapse
SRR1292990	0.17	0.83	Relapse
SRR1293012	0.3925	0.6075	Relapse
SRR1293022	0.1875	0.8125	Relapse
SRR1293029	0.2575	0.7425	Relapse
SRR1293032	0.1425	0.8575	Relapse
SRR1293039	0.1575	0.8425	Relapse
SRR1293040	0.3825	0.6175	Relapse
SRR1293043	0.145	0.855	Relapse
SRR1293047	0.2225	0.7775	Relapse
SRR1293050	0.2125	0.7875	Relapse
SRR1293051	0.3325	0.6675	Relapse
SRR1293052	0.2	0.8	Relapse
SRR1293053	0.3475	0.6525	Relapse
SRR1293055	0.1975	0.8025	Relapse
SRR1293058	0.545	0.455	Relapse
SRR1610445	0.215	0.785	Relapse
SRR1790995	0.1	0.9	Relapse
SRR1791015	0.31	0.69	Relapse
SRR1791023	0.375	0.625	Relapse
SRR1791058	0.4075	0.5925	Relapse
SRR1791102	0.1875	0.8125	Relapse
SRR1797119	0.08	0.92	Relapse
KOPN8	0.525	0.475	CCLE
MUTZ5	0.5525	0.4475	CCLE
NALM19	0.53	0.47	CCLE
SUPB15	0.4875	0.5125	CCLE
RS411	0.4875	0.5125	CCLE
REH	0.49	0.51	CCLE
NALM6	0.4475	0.5525	CCLE
MHHCALL3	0.4075	0.5925	CCLE
SEM	0.49	0.51	CCLE
MHHCALL2	0.4675	0.5325	CCLE
BDCM	0.455	0.545	CCLE
MHHCALL4	0.4675	0.5325	CCLE
SRR5048071	0.5775	0.4225	GM12878
SRR5048072	0.5325	0.4675	GM12878
SRR5048111	0.6125	0.3875	GM12878
SRR5048112	0.6475	0.3525	GM12878
SRR5048115	0.5725	0.4275	GM12878
SRR5048116	0.5775	0.4225	GM12878
SRR7293831	0.3975	0.6025	b-cell progenitors
SRR7293832	0.3025	0.6975	b-cell progenitors
SRR7293833	0.385	0.615	b-cell progenitors
SRR7293834	0.4125	0.5875	b-cell progenitors
SRR7293835	0.3925	0.6075	b-cell progenitors
SRR7293836	0.375	0.625	b-cell progenitors
SRR7293837	0.3275	0.6725	b-cell progenitors
SRR7293838	0.31	0.69	b-cell progenitors
SRR7293839	0.3025	0.6975	b-cell progenitors
SRR7293840	0.275	0.725	b-cell progenitors
SRR7293841	0.2675	0.7325	b-cell progenitors
SRR7293842	0.4975	0.5025	b-cell progenitors
SRR7293843	0.32	0.68	b-cell progenitors
SRR7293844	0.385	0.615	b-cell progenitors
SRR7293845	0.32	0.68	b-cell progenitors
SRR7293846	0.415	0.585	b-cell progenitors
