## Supplementary Data files for "A convergent malignant phenotype in B-cell acute lymphoblastic leukemia involving the splicing factor SRRM1": data_file_10.xlsx

### Sheet: geneset_sfrbp
Splicing_factor_list
A1CF
ANKHD1
CELF1
CELF2
CELF3
CELF4
CELF5
CELF6
CNOT4
CPEB1
CPEB2
CPEB3
CPEB4
DAZAP1
ELAVL1
ELAVL2
ELAVL3
ELAVL4
ENOX1
ESRP1
ESRP2
EWSR1
FMR1
FUS
FXR1
FXR2
G3BP1
G3BP2
GEMIN5
HNRNPA0
HNRNPA0
HNRNPA1
HNRNPA1
HNRNPA1L2
HNRNPA2B1
HNRNPA3
HNRNPAB
HNRNPC
HNRNPC
HNRNPCL1
HNRNPD
HNRNPDL
HNRNPF
HNRNPH1
HNRNPH2
HNRNPH3
HNRNPK
HNRNPL
HNRNPLL
HNRNPM
HNRNPR
HNRNPU
HNRNPU
HNRNPUL1
HNRNPUL2
IGF2BP1
IGF2BP2
IGF2BP3
KHDRBS1
KHDRBS2
KHDRBS3
KHSRP
LIN28A
MATR3
MBNL1
MBNL2
MBNL3
MSI1
NOVA1
NOVA2
PABPC1
PABPC3
PABPC4
PABPC5
PABPN1
PCBP1
PCBP2
PCBP3
PPRC1
PRPF40A
PRPF40B
PTBP1
PTBP2
QKI
RALY
RBFOX1
RBFOX2
RBFOX3
RBM10
RBM11
RBM15
RBM15B
RBM17
RBM20
RBM22
RBM23
RBM24
RBM25
RBM28
RBM3
RBM38
RBM39
RBM4
RBM41
RBM42
RBM45
RBM46
RBM47
RBM4B
RBM5
RBM6
RBM7
RBM8A
RBMS1
RBMS3
RBMX
RBMXL1
RBMY1A1
RBMY1B
RBMY1D
RBMY1E
RBMY1F
RBMY1J
SAMD4A
SART3
SF1
NR5A1
SF3A1
SF3B2
SF3B1
SFPQ
SNRNP70
SNRPA
SRP54
SRPK1
SRPK2
SRPK3
SRRM1
SRRM2
SRRM3
SRRM4
SRSF1
SRSF10
SRSF11
SRSF12
SRSF2
SRSF3
SRSF4
SRSF5
SRSF6
SRSF7
SRSF8
SRSF9
SYNCRIP
TARDBP
TIA1
TIAL1
TRA2A
TRA2A
TRA2B
TUT1
U2AF1
IGFLR1
U2AF1L4
U2AF2
WT1
YBX1
YBX2
ZC3H10
ZC3H14
ZCRB1
ZNF638
ZRANB2
ZRSR2P1
ZRSR2
AGGF1
ARGLU1
BAG2
BCAS1
BUB3
C17orf85
C19orf43
C1orf55
C9orf78
CCDC130
CCDC75
CCDC94
CDK10
CDK11A
CSN3
CXorf56
DDX19A
DDX19B
DDX26B
DDX3Y
DGCR14
DHX40
DNAJC6
FAM50B
FAM58A
FRA10AC1
GNB2L1
GPATCH3
GPKOW
IK
INTS1
INTS3
INTS4
INTS5
INTS7
JUP
KIAA1429
KIAA1967
KIN
LENG1
LSMD1
MFSD11
LSM8
NRIP2
PPM1G
PPP1CA
PRCC
PSEN1
RBMXL2
RNF113A
RNF20
RNF213
RNF34
RNF40
RNU1-1
RNU2-1
RNU4-1
RNU5A-1
RNU6-1
SAP30BP
SEC31B
SF3B6
SKIV2L2
SNURF
TOE1
TOP1MT
TOPORS
TRIM24
TTC14
UBL5
ZCCHC10
ZMYM3
ZNF131
ZNF830
ZRSR1
